# Comparison of Urinary Proteome Modifications Between Methamphetamine-Abstinent Rehabilitation Patients for Over Three Months and Healthy Individuals

**DOI:** 10.1101/2025.04.02.646921

**Authors:** Yuzhen Chen, Ziyun Shen, Juncheng Liang, Yanping Deng, Youhe Gao

## Abstract

Methamphetamine addiction is characterized by complex mechanisms and a high relapse rate, posing a serious public health threat. In this study, urinary proteome modifications of rehabilitation patients who had abstained from methamphetamine for over three months and those of healthy individuals were analyzed and compared. A total of 984 differentially modified peptides were identified, 362 of which showed changes from presence to absence or vice versa. Results from the randomized grouping test indicated that at least 74.85% of these differentially modified peptides were not randomly generated. Several proteins containing these peptides have been reported to be associated with methamphetamine, including prostaglandin-H2 D-isomerase, complement factor H, filamin-A, and plasminogen. Additionally, some significantly changed modified peptides and the proteins they are located in, which have not been previously reported to be associated with methamphetamine, may provide new insights into addiction rehabilitation. This study establishes a method for investigating drug addiction through urinary proteome modifications and observes differences between methamphetamine-abstinent rehabilitation patients and healthy individuals, which may help explain the drug’s high relapse rate. It offers a new perspective on drug withdrawal research and holds potential for tracking and assessing the rehabilitation process of methamphetamine addiction.
