## Supplementary material for "Comparison of Urinary Proteome Modifications Between Methamphetamine-Abstinent Rehabilitation Patients for Over Three Months and Healthy Individuals": Table S1, Table S2, Table S3, Table S4, Table S5, Table S6: Table S2. Differential modifications and their frequencies of identification..xlsx

### Sheet: Sheet1
Modification	Number of Identifications
Carbamidomethyl[C]	261
C+12[AnyN-term]	53
Oxidation[M]	47
Deamidated[N]	43
Cation_Na[E]	38
Carbamyl[AnyN-term]	27
GG[C](Dicarbamidomethyl[C])	14
Gln->pyro-Glu[AnyN-termQ]	14
Methyl[AnyN-term]	9
Unknown_250[AnyN-term]	8
Crotonaldehyde[C]	8
Cation_Fe[III][E]	8
SPITC_13C(6)[AnyN-term]	7
Val->Cys[V]	7
Succinyl[AnyN-term]	7
Pro->Asn[P]	6
Piperidine[AnyN-term]	6
Xle->Cys[L]	6
Val->Ser[V]	5
Pyridylacetyl[AnyN-term](Phenylisocyanate[AnyN-term])	5
CAF[AnyN-term]	5
Ser->His[S]	5
glycidamide[AnyN-term]	5
Unknown_306[AnyN-term]	5
ISD_z+2_ion[AnyN-term]	5
Trioxidation[C]	5
Dansyl[AnyN-term]	5
Oxidation[P]	5
NDA[AnyN-term]	4
Ethanolyl[C]	4
PyMIC[AnyN-term]	4
Formyl[AnyN-term]	4
Ethylphosphate[AnyN-term]	4
dHex(1)Hex(2)[T]	4
Diisopropylphosphate[AnyN-term]	4
Hex(1)HexNAc(1)[N]	4
NP40[AnyN-term]	4
Ammonia-loss[N]	4
Acetyl_2H(3)[AnyN-term]	4
Hex(1)HexA(1)[T]	4
Xle->Thr[L]	4
Asn->Cys[N]	4
Tyr->Arg[Y]	4
Phe->CamCys[F]	4
Pyro-carbamidomethyl[AnyN-termC]	4
Galactosyl[AnyN-term]	4
Cation_Ca[II][D]	4
NEIAA_2H(5)[Y]	3
Asn->Thr[N]	3
Carbamidomethyl[AnyN-term]	3
Val->Tyr[V]	3
Hep[S]	3
Xle->Gln[L]	3
Dimethyl_2H(6)13C(2)[AnyN-term]	3
Propyl_2H(6)[AnyN-term]	3
Delta_H(2)C(2)[AnyN-term]	3
Carbonyl[A]	3
Biotin_Thermo-21328[AnyN-term]	3
NIC[AnyN-term](ICPL[AnyN-term])	3
HexNAc[N]	3
Unknown_420[AnyN-term]	3
Phe->His[F]	3
3sulfo[AnyN-term]	3
Amidine[AnyN-term]	3
Dimethyl_2H(4)[AnyN-term]	3
Pyridylethyl[C]	3
Phosphogluconoylation[AnyN-term]	3
Iodoacetanilide_13C(6)[AnyN-term]	3
Delta_S(-1)Se(1)[C]	3
Met->Xle[M]	3
Cation_Al[III][E]	3
Asp->Cys[D]	3
2HPG[R]	3
Cytopiloyne[AnyN-term]	3
Gln->Asn[Q]	3
Unknown_234[AnyN-term]	3
Propionamide_2H(3)[C]	3
Cys->Trp[C]	3
Dehydrated[T]	3
Dehydrated[S]	3
Hex(1)NeuAc(1)[T]	3
Ala->Ser[A]	3
Cation_Fe[II][E]	3
Xle->Pro[I]	3
Pro->Cys[P]	3
Phospho[T]	3
Bromobimane[C]	3
Hex(1)Pent(2)Me(1)[T]	3
Unknown_302[AnyN-term]	3
Diethylphosphate[C]	3
SPITC[AnyN-term]	3
Xlink_SMCC[219][C]	2
Cation_Na[D]	2
GIST-Quat_2H(3)[AnyN-term]	2
Methylamine[S]	2
Asp->Xle[D]	2
Thiophospho[T]	2
CLIP_TRAQ_4[AnyN-term]	2
Cation_Cu[I][E]	2
Triton[AnyN-term]	2
Glycosyl[P]	2
SulfurDioxide[C]	2
MeMePhosphorothioate[S]	2
ICAT-D_2H(8)[C]	2
AccQTag[AnyN-term]	2
Cys->Phe[C]	2
Unknown_216[AnyN-term]	2
Pro->Ser[P]	2
Iodoacetanilide[AnyN-term]	2
Xlink_DFDNB[Q]	2
Xle->Gln[I]	2
Decanoyl[T]	2
trifluoro[L]	2
Xle->Gly[L]	2
Methyl_2H(2)[AnyN-term]	2
2-monomethylsuccinyl[C]	2
Glu->Xle[E]	2
ESP[AnyN-term]	2
mTRAQ[AnyN-term]	2
Xle->Glu[L]	2
Xle->Val[L]	2
Gln->Tyr[Q]	2
Glu->His[E]	2
Hep[N]	2
pyrophospho[S]	2
Cation_Li[E]	2
O-Methylphosphate[T]	2
pyrophospho[T]	2
Xle->Pro[L]	2
Ethanolamine[C]	2
GIST-Quat_2H(6)[AnyN-term]	2
Glu->pyro-Glu[AnyN-termE]	2
HexNAc[C]	2
Unknown_248[AnyN-term]	2
Propionamide[C]	2
Pro->Phe[P]	2
Acetyl[C]	2
Hex(1)Pent(1)[S]	2
GluGlu[E]	2
Pent(2)[S]	2
HexNAc(1)dHex(1)[S]	2
Val->Xle[V]	2
Pro->Thr[P]	2
DimethylArsino[C]	2
Dibromo[Y]	2
Cation_Ca[II][E]	2
DiDehydro[C]	2
PET[S]	2
CarbamidomethylDTT[C]	2
Phe->Trp[F]	2
Acetyl[ProteinN-term]	2
NeuAc[N]	2
Xlink_DSSO[158][K]	2
maleimide[C]	2
Ser->Cys[S]	2
Methyl_2H(3)[E]	2
Dipyrrolylmethanemethyl[C]	2
4-ONE+Delta_H(-2)O(-1)[C]	2
Methylthio[C]	2
EQAT_2H(5)[C]	2
IGBP[C]	2
Pro->Gln[P]	1
Dioxidation[C]	1
Arg->Phe[R]	1
Gly->Trp[G]	1
HMVK[C]	1
MTSL[C]	1
cGMP+RMP-loss[C]	1
4AcAllylGal[C]	1
Methyl_2H(3)13C(1)[AnyN-term]	1
Lysbiotinhydrazide[K]	1
Hex(3)[S]	1
AHA-SS[M]	1
Propionamide[AnyN-term]	1
Met->Hpg[M]	1
iTRAQ8plex[AnyN-term]	1
Val->Trp[V]	1
DNCB_hapten[C]	1
Malonyl[K]	1
Xlink_DSSO[54][K](Delta_H(2)C(3)O(1)[K])	1
Cys->Glu[C]	1
cGMP[C]	1
SulfoGMBS[C]	1
Ala->Thr[A]	1
Xle->His[L]	1
Diethylphosphothione[K]	1
Phe->Lys[F]	1
Dimethyl[AnyN-term](Ethyl[AnyN-term])	1
Xlink_DTSSP[192][K]	1
Propargylamine[D]	1
Amidino[C]	1
Thr->Ser[T]	1
EHD-diphenylpentanone[C]	1
Methyl+Deamidated[Q]	1
Acetyl[AnyN-term]	1
PhosphoHexNAc[S]	1
Cation_Ag[E]	1
Xle->Cys[I]	1
His->Gln[H]	1
Val->Glu[V]	1
Val->Lys[V]	1
BITC[AnyN-term]	1
Gly->Ala[G]	1
Dicarbamidomethyl[AnyN-term]	1
GIST-Quat[AnyN-term]	1
ZQG[K]	1
Val->Asp[V]	1
HexNAc(1)NeuAc(1)[S]	1
iodoTMT6plex[E]	1
Ala->Tyr[A]	1
Propionyl_13C(3)[AnyN-term]	1
DiLeu4plex115[AnyN-term]	1
Myristoyl[C]	1
Thr->Asn[T]	1
Phe->Arg[F]	1
Glu->Pro[E]	1
Succinyl_2H(4)[AnyN-term]	1
Cytopiloyne+water[AnyN-term]	1
GGQ[K]	1
LG-anhydrolactam[AnyN-term]	1
cGMP[S]	1
Gln->Met[Q]	1
PhosphoHex(2)[S]	1
His->Glu[H]	1
TMAB_2H(9)[AnyN-term]	1
Asp->Thr[D]	1
Pent(1)HexNAc(1)[T]	1
PropylNAGthiazoline[C]	1
Trimethyl_13C(3)2H(9)[K]	1
Hydroxamic_acid[E]	1
Xle->Met[L]	1
Lipoyl[K]	1
Tween20[AnyN-term]	1
Glycerophospho[S]	1
Iminobiotin[AnyN-term]	1
Methyl[I]	1
Phenylisocyanate_2H(5)[AnyN-term]	1
HN2_mustard[C]	1
ICAT-G_2H(8)[C]	1
LG-pyrrole[AnyN-term]	1
Pro->His[P]	1
Hex(1)Pent(2)Me(1)[S]	1
DiLeu4plex118[AnyN-term]	1
Phosphopropargyl[T]	1
Hex(1)HexNAc(1)Sulf(1)[T]	1
CLIP_TRAQ_2[AnyN-term]	1
TMT2plex[AnyN-term]	1
Xle->Lys[L]	1
ICPL_13C(6)[AnyN-term]	1
Quinone[Y]	1
Diethylphosphate[AnyN-term]	1
Gly->Met[G]	1
Carboxy[E]	1
Xle->Ala[I]	1
Propionyl[AnyN-term]	1
Asn->Trp[N]	1
Sulfo[T]	1
AHA-SS_CAM[M]	1
Cytopiloyne+water[C]	1
Oxidation[I]	1
Hex(1)NeuGc(1)[T]	1
DTT[C]	1
O-Et-N-diMePhospho[S]	1
Diiodo[H]	1
Diisopropylphosphate[K]	1
Cation_Ni[II][D]	1
Xle->Ser[I]	1
N-dimethylphosphate[S]	1
Hex(1)HexNAc(1)Phos(1)[T]	1
Phosphoguanosine[K]	1
Fluoro[A]	1
Carboxymethyl_13C(2)[C]	1
TNBS[AnyN-term]	1
Val->Thr[V]	1
Cation_Fe[III][D]	1
Sulfo-NHS-LC-LC-Biotin[AnyN-term]	1
QTGG[K]	1
Asn->His[N]	1
dHex(1)Hex(1)[S]	1
Cation_Ag[D]	1
dNIC[AnyN-term]	1
Hex(1)HexNAc(1)Phos(1)[S]	1
cysTMT6plex[C]	1
Xlink_BuUrBu[213][K]	1
Asp->Tyr[D]	1
3-phosphoglyceryl[K]	1
Arg->His[R]	1
Hex(1)NeuGc(1)[S]	1
Delta_H(4)C(2)O(-1)S(1)[S](Ser->Met[S])	1
Xle->Val[I]	1
Dimethylphosphothione[C]	1
NO_SMX_SEMD[C]	1
Cys->SecNEM[C]	1
azole[C]	1
FTC[R]	1
Gln->Phe[Q]	1
SMA[AnyN-term]	1
SulfanilicAcid[E]	1
QAT_2H(3)[C]	1
SMA[K]	1
Xle->Trp[L]	1
Asn->Gly[N]	1
Leu->MetOx[L]	1
NEIAA_2H(5)[C]	1
Glu->Tyr[E]	1
Xlink_EGS[226][K]	1
NO_SMX_SMCT[C]	1
Hex[T]	1
FTC[C]	1
Hex(1)Pent(2)[S]	1
CLIP_TRAQ_3[AnyN-term]	1
Thr->Xle[T]	1
GIST-Quat_2H(9)[AnyN-term]	1
Thr->His[T]	1
Biotin[AnyN-term]	1
Ser->Pro[S]	1
IASD[C]	1
Methylphosphonate[Y]	1
Glu->Ala[E]	1
PyridoxalPhosphateH2[K]	1
NO_SMX_SIMD[C]	1
Diiodo[Y]	1
Phe->Thr[F]	1
HexNAc(1)NeuAc(1)[T]	1
Glucosylgalactosyl[K]	1
Cys->Oxoalanine[C]	1
BADGE[C]	1
HexNAc(2)[T]	1
Thr->Trp[T]	1
Glu->Asp[E]	1
Methylthio[AnyN-term]	1
AEC-MAEC_2H(4)[S]	1
Xle->Tyr[I]	1
Phosphopantetheine[S]	1
FMNH[C]	1
Glu->Arg[E]	1
Ala->Cys[A]	1
dichlorination[C]	1
Lys[AnyN-term]	1
FNEM[C]	1
Cys->Gly[C]	1
Malonyl[S]	1
Unknown_177[AnyN-term]	1
