## Supplementary material for "Comparison of Urinary Proteome Modifications Between Methamphetamine-Abstinent Rehabilitation Patients for Over Three Months and Healthy Individuals": Table S1, Table S2, Table S3, Table S4, Table S5, Table S6: Table S3. Frequency of modifications in differentially modified peptides..xlsx

### Sheet: Sheet1
Peptide	Number of Modifications
VHCCPHGAFCDLVHTR	12
EYCGVPGDGDEELLR	9
ACETFQYGGCMGNGNNFVTEK	9
SHCIAEVENDEMPADLPSLAADFVESK	8
KEDSCQLGYSAGPCMGMTSR	7
LVRPEVDVMCTAFHDNEETFLK	7
GDNGDTACSNEIGVGVSK	7
QHMDSDSSPSSSSTYCNQMMR	6
ECCEKPLLEK	6
FEHCNFNDVTTR	6
QNCELFEQLGEYK	5
PAPPEPPADSPPAGPLERPR	5
AMLEEALPVSLSQGQPSR	5
TLVLGEGATEAEISMTSTR	5
ECDRPCVNGGR	5
MTVSTLVLGEGATEAEISMTSTR	5
VVAQGVGIPEDSIFTMADR	4
PQVSTPTLVEVSR	4
IEDGFSLKEQLQDMGLVDLFSPEK	4
YEDEECTLPIAGR	4
CKPEDTACMTTLVTVEAEYPFNQSPVVTR	4
VFDEFKPLVEEPQNLIK	4
LRENELTYYCCK	4
FDGMWIDMNEPSSFVNGAVSPGCR	4
YCGVPGDGDEELLR	3
QYGGCMGNGNNFVTEK	3
YGGCMGNGNNFVTEK	3
NECFLQHK	3
EQLKAVMDDFAAFVEK	3
QVSTPTLVEVSR	3
QTALVELVK	3
PVNTFVHEPLVDVQNVCFQEK	3
CKPVNTFVHEPLVDVQNVCFQEK	3
LGPGMADICK	3
NGDVCQDCIQMVTDIQTAVR	3
CAYGYYQDETTGR	3
GGCFWDNGHLYR	3
VEPPQGIPGDDTALNGIR	3
LGQSLDCNAEVYVVPWEK	3
HVMEGSPTGTTVMR	3
GAPDVATLTGGR	3
SGSGSGTDFTLK	3
LQCVDLHVISNDVCAQVHPQK	3
CPNPPVQENFDVNK	3
MEEVEAMLLPETLK	3
CNGHASLCNTNTGK	3
CFLGCELPPEGSR	3
QLKEHAVEGDCDFQLLK	3
ETLLQDFR	3
DFVQPPTKICVGCPR	3
EVQLVESGGGLVQPGGSLR	3
AIPVAQDLNAPSDWDSR	3
GKCVLFPYGGCQGNGNK	3
HEVPAKSDVYCEVCEFLVK	3
CLCPEGFSLSSSGR	3
DIPTNSPELEETLTHTITK	3
QSCCTDYTAECKPQVTR	3
EIYCPAPPQIDNGIIQGER	3
QIAEGTSISEMWQNDLQPLLIER	3
VTCKNGQGNCYK	3
ENELTYYCCKK	3
DVQNVAAAPELAMGALELESR	3
CYNCPNPTADCK	3
TDCPCPEPELCRPIR	3
RGEQCVDIDECTIPPYCHQR	3
MCCCSYNIGR	3
GDMMCVNQNGGYLCIPR	3
LCSDIDECEMGVPVCPPASSK	3
QSGQCLDIDECR	3
CHCSPGYVAEAGPPHCTAKE	3
QICPYGSGIIVGPDDSAVDMDECKEPDVCK	3
EACGELTGTVCEPCPPGTYIAHLNGLSK	3
QEAVEGGCSHLGQSYADR	3
CIDVRPGYCYTALTNGR	3
CHVCTSSSNCK	3
MACVDINECDEAEAASPLCVNAR	3
LRENELTYYCCKK	3
EKPSPCQCSR	3
TGQCECQPGITGQHCER	3
RCNCESDFTDGTCEDLTGR	3
GTSETDTICTCEEGWHCTSEACESCVLHR	3
TNYDEYAIFLTK	2
VAQGVGIPEDSIFTMADR	2
QNLLAPQNAVSSEETNDFK	2
IAEVENDEMPADLPSLAADFVESK	2
PLVEEPQNLIK	2
RPCFSALEVDETYVPK	2
AEFAEVSKLVTDLTK	2
AHFSISNSAEDPFIAIHAESK	2
LSGLLDLALGK	2
HVEDVPAFQALGSLNDLQFFR	2
DYIEFNKEIPAWVPFDPAAQITK	2
AYLEEECPATLR	2
TVAAPSVFIFPPSDEQLK	2
QGFTEDTIVFLPQTDK	2
GFTEDTIVFLPQTDK	2
DWVIPPINLPENSR	2
VCPFAGILENGAVR	2
ALVEHVKEECDR	2
KPQPKDNGDVCQDCIQMVTDIQTAVR	2
STFVQALVEHVK	2
DSTIQVVENGESSQGR	2
VDINTEDLEDGTCR	2
SGGCFWDNGHLYR	2
GCITLISSEGYVSSK	2
IQVDGEELVSGR	2
EPQVYTLPPSR	2
QLGAGSIEECAAK	2
TAFYLAEFFVNEAR	2
AFYLAEFFVNEAR	2
STSESTAALGCLVK	2
CPNPPVQENFDVNKYLGR	2
PDTTLLDLQNNDISELR	2
SLPGQNEDLVLTGYQVDK	2
SFPCFDEPAMK	2
GMQLMHANAQR	2
SMNGQPLTCVVSHPGLLQDQR	2
LEDGVQACHATGCGR	2
QRPEVFSDNMFCVGDETQR	2
TVGSDTFYSFK	2
EDPQTFYYAVAVVK	2
LFQLMVEHTPDEESIDWTK	2
GDCGLPPDVPNAQPALEGR	2
LTVMTDLEDKNEWK	2
VENDEMPADLPSLAADFVESK	2
EQAVEGGEVELSCLVPR	2
MEDFNMESDSFEDFWK	2
SIEYSPQLEDAGSR	2
EPQNLIKQNCELFEQLGEYK	2
TCLALDGHQLLAGGEVDLK	2
VLATLCGQESTDTER	2
CGLPPDVPNAQPALEGR	2
NPNLPPETVDSLK	2
DLVTVKTPAFAESVTEGDVR	2
DGPCGTVLTR	2
ELGCGAASGTPSGILYEPPAEK	2
LEDMEQALSPSVFK	2
QEEDLPRPSISAEPGTVIPLGSHVTFVCR	2
IEPLEVADEGTYSCHLHHHYCGLHER	2
PCIPGVSFSPDHHTR	2
VNSDGGLVALR	2
AACGPSSCYALFPR	2
RGENLFAITDEGMDVPLAMEEWHHER	2
QADEDYSHDLMLLR	2
LATHPSCNNEHVIVFNGIR	2
ECVPGEQEPEPILIPR	2
EAQVSVQPNFQQDK	2
VMTQSPDSLAVSLGER	2
AHGQESAIFNEVAPGYFSR	2
NYPSSLCALCVGDEQGR	2
STYSLSSTLTLSK	2
EQLGEFYEALDCLCIPR	2
CFSSDFMAYDIACDR	2
CEESFVKIPGEK	2
AQPVQVAEGSEPDGFWEALGGK	2
CCTESLVNR	2
DTKTLMFGSYLDDEK	2
HCETCISGFYGDPTNGGK	2
CSTSSLLEACTFR	2
TCVADESAENCDK	2
ETLLQDFRVVAQGVGIPEDSIFTMADR	2
NSPLDEENLTQENQDR	2
CPNPTADCK	2
QESQSEEIDCNDKDLFK	2
DKECTECDPLPNPSLTAR	2
QAQCTNGFDLDR	2
ELTYYCCK	2
QDTEETITYTQCTDGYEWDPVR	2
CACAQGWTGPR	2
AQGFTEDTIVFLPQTDK	2
CWSPGVTVAPEMCPIR	2
INSANGLEIK	2
DTSCVNPPTVQNAYIVSR	2
QECDSAHFR	2
CICKPGFQLASDGR	2
KAALSMCK	2
EQLGEFYEALDCLRIPKSDVVYTDWK	2
LTYYCCK	2
KCCSAGCATFCSLPNDK	2
NQCETRTMLLQPAGSLGSYSYR	2
EDTACMTTLVTVEAEYPFNQSPVVTR	2
GATYNVIVEALKDQQR	2
ASGLGDHCEDINECLEDK	2
ENCGLNDHGDFVTPPFR	2
CDPVDQCQDSETGTFYQIGDSWEK	2
LEEALPVSLSQGQPSR	2
QDRPFEDTCHGNPSHYYDK	2
GNHSYCRNPDEDPRGPWCYVSGEAGVPEK	2
NPDEDPRGPWCYVSGEAGVPEKRPCEDLR	2
WNITMESYVVHTNYDEYAIFLTK	1
VRGPCRAFIQLWAFDAVK	1
ADRGECVPGEQEPEPILIPR	1
TNYDEYAIFLTKK	1
GCMGNGNNFVTEK	1
KGVCEETSGAYEK	1
VPGDGDEELLR	1
YSEKECREYCGVPGDGDEELLR	1
VLGEGATEAEISMTSTR	1
KECREYCGVPGDGDEELLR	1
PVAQDLNAPSDWDSR	1
DSYETSQLDDQSAETHSHK	1
QLYNKYPDAVATWLNPDPSQK	1
DPSQKQNLLAPQNAVSSEETNDFK	1
ISHELDSASSEVN	1
YPDAVATWLNPDPSQK	1
APAKPPGSGLDLADALDDQDDGR	1
DEFKPLVEEPQNLIK	1
FPKAEFAEVSK	1
QIKKQTALVELVK	1
TALVELVK	1
QNCELFEQLGEYKFQNALLVR	1
VDVMCTAFHDNEETFLKK	1
KAVMDDFAAFVEK	1
FHDNEETFLK	1
KQTALVELVKHKPK	1
KQNCELFEQLGEYK	1
ECYAKVFDEFKPLVEEPQNLIK	1
YICENQDSISSK	1
KVPQVSTPTLVEVSR	1
PLVDVQNVCFQEK	1
PFIYQEVIDLGGEPIK	1
WEAEPVYVQR	1
EFNKEIPAWVPFDPAAQITK	1
CYFIPNEGVPGDSTR	1
LVSTPVGYDK	1
FVTLCNASCYFIPNEGVPGDSTR	1
TCEQGPSIVTPPK	1
MDDNEENLDESTIDNLNK	1
CEVTHQGLSSPVTKSFNR	1
DIQMTQSPSSLSASVGDR	1
KFTAFCKAQGFTEDTIVFLPQTDK	1
FTEDTIVFLPQTDK	1
PAGSLGSYSYR	1
PEAQVSVQPNFQQDK	1
AGVETTTPSKQSNNKYAASSYLSLTPEQWK	1
AASSYLSLTPEQWR	1
PSESIVVPGNTR	1
EIVLTQSPGTLSLSPGER	1
PGTLSLSPGER	1
TPRVCPFAGILENGAVR	1
VRTNSTFVQALVEHVK	1
VDSYLPVILDIIK	1
AVRTNSTFVQALVEHVK	1
LNGTHPSSDEGIVSR	1
SLHLPSSSSEFDER	1
VSGQGLHEGHTFEPAEFIIDTR	1
GGLSLSIEGPSK	1
EDQTSPAPGLR	1
STCQSFEPPETPVVK	1
SLWNGDTGECTDNAYIDIQLR	1
STQSPDLEPILR	1
LTQSPATLSLSPGER	1
GLSVYADKPETTK	1
QRENGTISRYVGGQEHFAHLLILR	1
NWGLSVYADKPETTK	1
EINLAPDSSSVVVSGLMVATK	1
QGHFYGETAAVYVAVEER	1
TDEESILTLLTSR	1
LPNAFDGPITITIVNR	1
CSPGYRVKEACGELTGTVCEPCPPGTYIAHLNGLSK	1
EGDEPQYLDLPSTATSVNIPDLLPGR	1
VGEAGQGKDFISLGLQDGHLVFR	1
IESSSLQGLGR	1
PANVAVDPVER	1
PFDAFTDLK	1
FSGSGSGTDFTLK	1
TPEVTCVVVDVSHEDPEVK	1
TPPVLDSDGSFFLYSK	1
EVIDPQDLLEGR	1
IRETEVIDPQDLLEGR	1
VAESIRETEVIDPQDLLEGR	1
GIQVEIYSFPK	1
GEYFVEMYYR	1
APDTYHYVVSEPLGR	1
QPGYVGLEGLPYFLEEPEDR	1
SGTDDFNVWIGLHDPK	1
DFTFNKDGFRDFPAMVQELHQGGR	1
WVTLPAPLDTINVHLR	1
DDEKNWGLSFYADKPETTK	1
TILSQDPELPDK	1
YSRGRLTVMTDLEDKNEWK	1
EGMDVPLAMEEWHHER	1
MDVPLAMEEWHHER	1
ENSLDPKMSLTGAR	1
LFKSINGILFPGGSVDLR	1
LPGLLGNFPGPFEEEMK	1
LTDASVVCRALGFENATQALGR	1
LASAYGAR	1
ISDNYQLWLGR	1
NILMQLYEANSEHAGYLNEK	1
GFEFSVPFTEMK	1
NPNLPPETVDSLKNILTSNNIDVK	1
ELDGLWSFR	1
SLLEQYHLGLDQK	1
LQGGMLYPQESPSR	1
DVGSELPPEGVLGALLR	1
GYVVWQEVFDNK	1
ECPVGFFYNDK	1
AGYQSTLTR	1
FLVKDCDQHR	1
LHTGLWNDAPCDSEK	1
YDALEVFAGSGTSGQR	1
AKWEMPFDPQDTHQSR	1
WEMPFDPQDTHQSR	1
LGCGWAMSAPGNAQFGQGSGPIVLDDVR	1
MSAPGNAQFGQGSGPIVLDDVR	1
QVNKSDDSVIQLLNPNR	1
ENGQYLDIYGITR	1
ESLLNHFLYEVAR	1
LLIYGASTR	1
QQVSEEGSGKAMLEEALPVSLSQGQPSR	1
LVLEPGTVFTTVEDLGSK	1
FIDAATVDDSGEYR	1
QGVEVTGQYER	1
KETLFSVMPGLK	1
QTPGVEVTGQYER	1
FQEALDAAGDK	1
GEIVMTQSPATLSVSPGER	1
EIVMTQSPATLSVSPGER	1
ELSELVYTDVLDR	1
TTFLMVDEEQTVPFALR	1
LVSLPFGIATNQDLIR	1
NSPYEIENGVVWVSFR	1
LNDEGEGEFWLGNDYLHLLTQR	1
GFGSLNDEGEGEFWLGNDYLHLLTQR	1
DGGPVGTELFR	1
TSGLQEADGVAEILEAVTYTQASPK	1
GVSSSQENGKVWSVASTVR	1
NPDNDERPWCYVVK	1
IIQVAAKDNEIGTWSDWSVAAHATPWTEEPR	1
SCVLVDPEQVVQR	1
YSACPIFTK	1
DTFSCMVGHEALPLAFTQK	1
ALTSLDLSDNPGLGER	1
GECQAEGVLFFQGDR	1
EWFWDLATGTMK	1
RPNVVLLLTDDQDEVLGGMTPLK	1
TDGQVSGEAIK	1
NDEAEYICIAENK	1
NNQFASFIDK	1
DASGVTFTWTPSSGK	1
VHPQDQLFQGPGPAR	1
EQQSTYTFQLK	1
ILEGVQCEVQLVESGGGLVQPGGSLR	1
IKGAQCEVQLVESGGGLVQPGGSLR	1
DAPEENIAGVGAEILNVAK	1
ASFSEGTAALQTVK	1
LTMQNLNDR	1
EGVAAPLQYR	1
QALNTDYLDSDYQR	1
HSTIFENLANKADR	1
HSTIFENLANK	1
DNCEDTPEAGYFAVAVVK	1
DEVLYVFPSDFCR	1
PGLDTYSLGGGGAAR	1
GDFIYVDIFEGHLR	1
QQLEVPLISR	1
ILSGDPYCEK	1
PLKVDLITFDTPFAGR	1
VHVFRKAADDTWEPFASGK	1
ETCVDLHLPR	1
QIQVFEDEPAR	1
VAEPHAEPPPR	1
ETEEILADVLK	1
DIPVLPKWVGDLPNGR	1
LEYLDLSFNQIAR	1
PTVFDENESLLLEDNIR	1
GGNQASVENGNAGR	1
RDDDGALHAACQVQPSATLDAAQPR	1
WTGEDSAEPNSDSAEWIR	1
LSPQCQPLHNEL	1
VDLVDFEDNYQFAK	1
DSGGREDLVYNIICK	1
CSGMLFDQR	1
YDVDTQMWTILK	1
TEDTIFLR	1
DSIFTMADRGECVPGEQEPEPILIPR	1
YVGGQEHFAHLLILR	1
LTVMTDLEDK	1
GQPENNYKTTPPMLDSDGSFFLYSK	1
CLLPKLDELR	1
CITLISSEGYVSSK	1
GVPGDGDEELLR	1
LFEQLGEYK	1
WLNGTHPSSDEGIVSR	1
SVPADIFQMQATTR	1
VTLFPPSSEELQANK	1
LLNNFYPR	1
QGVGIPEDSIFTMADR	1
KQTALVELVK	1
DDAVCRCAYGYYQDETTGR	1
AEICPSFQRVIETLLMDTPSSYEAAMELFSPDQDMR	1
SDNCEDTPEAGYFAVAVVK	1
EGYTCDCFEGFQLDAAH	1
PSVTLFPPSSEELQANK	1
AAYEDFNVQLR	1
FLRPGDDSSHDLMLLR	1
DCHLAQVPSHTVVAR	1
TNLYWPGTAEPLLVSSPEHPK	1
WCYVSGEAGVPEK	1
GHGAGGASILTFWDAR	1
IEETTMTTQTPGVEVTGQYER	1
TVMTDLEDKNEWK	1
IIHFGSDYEDR	1
GETYTYDWQLITHPR	1
DSETAPVVTVTHR	1
EDIFMETLK	1
NWGLSFYADKPETTK	1
GGMLYPQESPSR	1
AFSCEQVRAFPALTSLDLSDNPGLGER	1
LLQDEFPGIPSPLDAAVECHR	1
VEALRLAGLGLQQLDEGLFSR	1
EVPLNTIIFMGR	1
QYDCLGCVHPISTQSPDLEPILR	1
ISPDTTLLDLQNNDISELR	1
QPVQVAEGSEPDGFWEALGGK	1
AGEYECSAENDVSFPDVR	1
CIQMWFDPAQGNPNEEVAR	1
PQNLIKQNCELFEQLGEYK	1
QGARGGCITLISSEGYVSSK	1
GEYECSAENDVSFPDVR	1
TGVSDCSGGTDK	1
MSLTGAR	1
VIHNSMCIAEIDLIPR	1
LPLEEVTVAEVLAAR	1
MCTAFHDNEETFLK	1
ADSPPAGPLERPR	1
FPGARCDIQMTQSPSSLSASVGDR	1
DVPNAQPALEGR	1
QSEEIDCNDKDLFKAVDAALK	1
NCIDITGVR	1
VVEQMCITQYER	1
SEAACLAAGPGIR	1
ETFQYGGCMGNGNNFVTEK	1
VFDEFKPLVEEPQNLIKQNCELFEQLGEYK	1
WGLSVYADKPETTK	1
TGSSGFVTDGPGNYK	1
QVEGMEDWK	1
NCELFEQLGEYK	1
FPPSSEELQANK	1
GEAGAPGEEDIQGPTK	1
VVSVLTVVHQDWLNGK	1
TVSTLVLGEGATEAEISMTSTR	1
WLPDTRCDIQMTQSPSSLSASVGDR	1
NTPNAIAIVQLQELSLR	1
GAPCTTPPSAPR	1
ADLEMQIESLTEELAYLKK	1
NALALFVLPK	1
NWFPEGSKPFIYQEVIDLGGEPIK	1
VWGDCGLPPDVPNAQPALEGR	1
MALEVGDYK	1
QSLFFYPSYPDEVR	1
QMVTDIQTAVR	1
EKNWGLSFYADKPETTK	1
FPEVWHTMDDNEENLDESTIDNLNK	1
YSLSSTLTLSK	1
TVEELHEPIPSLFR	1
GFQQLLQELNQPR	1
INIPGTPETDIDSSCSR	1
APELAMGALELESR	1
GQPENNYKTTPPVLDSDGSFFLYSK	1
GTDDFNVWIGLHDPK	1
LASPGFPGEYANDQER	1
TPEAGYFAVAVVK	1
AIQLTQSPSSLSASVGDR	1
YMLAFDVNDEK	1
ANDMKVSLGKCQLK	1
XFIEGHVVIPR	1
VETDYDQYALLYSQGSK	1
EELNGAYKAIPVAQDLNAPSDWDSR	1
YNSQNQSNNQFVLYR	1
SQNQSNNQFVLYR	1
NDNPPTLDVASLR	1
AINAALTQATR	1
LVPDNFHGLAIFLDTYPNDETTER	1
GFSLDEATNLNGGLLR	1
CSWTAITHK	1
LEDQNLWHIGR	1
AAIVHNVDSDDLISMGSNDIEVLK	1
LQAIEHELHELGLLKDHSLEGR	1
AGALNSNDAFVLK	1
ACSYPLDMK	1
EIVLTQSPATLSLSPGER	1
TSTASGLLLWQGVEVGEAGQGK	1
QYSPNTQQGR	1
QVVAGLNFR	1
PGDGDEELLR	1
PFENGQYLDIYGITR	1
TGSGDIENYNDATQVR	1
HLLMALADLDELLIR	1
NPPVQENFDVNKYLGR	1
PLQQLEVPLISR	1
HCIAEVENDEMPADLPSLAADFVESK	1
SFGMTPVLPAFAGHVPEAVTR	1
CTAFHDNEETFLK	1
PPDVPNAQPALEGR	1
ANPTVTLFPPSSEELQANK	1
CQLKSLGFDK	1
GGCMGNGNNFVTEK	1
MNTVIAALSR	1
NSCPPTSELLGTSDR	1
THPSGTQSGIFNIK	1
YLQQCPFEDHVK	1
RVEHTMLQTCMSSLSGDCGLPPDVPNAQPALEGR	1
AQVSVQPNFQQDK	1
DPVCYLK	1
VEDPESTLFGSVIR	1
AEDTAVYYCVK	1
PTNSPELEETLTHTITK	1
AGEVQEPELR	1
VLLCLPAVWGDCGLPPDVPNAQPALEGR	1
MLAFDVNDEK	1
ADLPSLAADFVESK	1
WLPDTTGEIVMTQSPATLSLSPGER	1
EQQNQVLQTK	1
ADDKETCFAEEGK	1
SLGLQDGHLVFR	1
LGDLQAAPEAQVSVQPNFQQDK	1
SLTLGIEPVSPTSLR	1
DHDTFLAVR	1
KPGKAPKLLIYDASNLETGVPSR	1
QSVEADINGLR	1
SVLLAQELPQQLTSPGYPEPYGK	1
LGFENATQALGR	1
EVLPKAGALNSNDAFVLK	1
LFDSDPITVTVPVEVSR	1
TVAACNLPIVR	1
QSVIEMANLDGSK	1
SGNSQESVTEQDSK	1
CGVPGDGDEELLR	1
WLQDAVPLATAPGHGPQR	1
QQLQALSEPQPR	1
GAVSQTYPSGTCAYIQR	1
FFNVLTTNTDGK	1
EATFCDFPK	1
RVGGEESEVTVGGLEPGR	1
GDVCQDCIQMVTDIQTAVR	1
NSLSVAWDHADGPVQQYRIIYSPTVGDPIDEYTTVPGR	1
QTFVSQPGYVGLEGLPYFLEEPEDR	1
SIQVDGEELVSGR	1
SDDTAVYYCAR	1
PFTQAVCCEDHIHCCPAGFTCDTQK	1
PGAPPPQPLDLQHR	1
FDEFKPLVEEPQNLIK	1
MGNGNNFVTEK	1
SDVMYTDWKK	1
NDEMPADLPSLAADFVESK	1
SHLTAVGKLLDNLNQDAPDTYHYVVSEPLGR	1
DNGDVCQDCIQMVTDIQTAVR	1
VDPPSDLNFK	1
ALEVEECR	1
ISYDSPDYTDESCTFK	1
DDFAAFVEK	1
FTSTGQCNDR	1
AAPSVTLFPPSSEELQANK	1
LVNEVTEFAK	1
DCGLPPDVPNAQPALEGR	1
CVALEASGEHR	1
DIVMTQSPDSLAVSLGER	1
IQMTQSPSSLSASVGDR	1
VQLTGEPVPMAR	1
DIASGLIGPLIICK	1
SLHTLFGDK	1
AEDTAVYYCVR	1
RDLNIKINFACSYPLDMK	1
TNSTFVQALVEHVK	1
VIYGNTDGPSGPFVGK	1
VTEVVVKLFDSDPITVTVPVEVSR	1
RLDYQEGPPGVEISCWSVEL	1
PIIHFGSDYEDR	1
QTALVELVKHKPK	1
SIPTCTDFEVIQFPLR	1
DGNGYISAAELR	1
IYCPAPPQIDNGIIQGER	1
TDCPGDALFDLLR	1
IPTTFENGR	1
DSALSWEYCR	1
GMVLLCDPPYHFPDDLSYR	1
SLPEVPETIELEVR	1
AQGVGIPEDSIFTMADR	1
EESPLLIGQQSTVSDVPR	1
GECVPGEQEPEPILIPR	1
CKAQGFTEDTIVFLPQTDK	1
GFSPKDVLVR	1
TTPPMLDSDGSFFLYSK	1
ICENQDSISSK	1
CVSLTSSTGFQK	1
ETLFSVMPGLK	1
AVMDDFAAFVEK	1
YSAGPCMGMTSR	1
NMQDMVEDYR	1
TYMLAFDVNDEK	1
WELCDIPR	1
ALASECAQHLSLPLR	1
TLMFGSYLDDEK	1
EQLGEFYEALDCLR	1
ESIRETEVIDPQDLLEGR	1
GCVHPISTQSPDLEPILR	1
AMQVINNYQR	1
CTEGFNVDKK	1
EQWPQCPTIK	1
ELNGAYKAIPVAQDLNAPSDWDSR	1
FGALCEAETGR	1
CSWLVTK	1
GTCWQTVIDGR	1
VGFEGATCDR	1
ECNNPPPSGGGR	1
AVALSSSVMCPDAR	1
VGLSANQCAVPAK	1
EGAAPIAITCFTR	1
CQEEVSHIPAVHPGSFRPK	1
CLPGFLGDR	1
DFDDFNLEDAVK	1
GLPGLAGDHGEFGEK	1
QNAVSSEETNDFKQETLPSK	1
MHVLHCQGR	1
FTVNNLAEPQK	1
IQYQLVDISQDNALRDEMR	1
VHKEDDGVPVICQVEHPAVTGNLQTQR	1
ALQSGNSQESVTEQDSK	1
FEDGVLDPDYPR	1
LIYDASNLETGVPSR	1
ECGHAYSGIVAHQK	1
DPPQYPVVPVHLDR	1
EGCYGDKDEFPGVR	1
EPPQGIPGDDTALNGIR	1
NPMDYPVEDAFCKPQLVK	1
KPQVLPHSHVEEDTDPNSVHSIPR	1
CNSLSTLEK	1
PSPARRALSLAPLAGAGLELQLER	1
CQSWSSMTPHR	1
FDEYFSQSCAPGSDPR	1
SDSSPSSSSTYCNQMMR	1
WGDCGLPPDVPNAQPALEGR	1
QEPERNECFLQHKDDNPNLPR	1
DIQLTQSPSSLSASVGDR	1
EGEAVVLPEVEPGLTAR	1
GELQATLDHTGHTSSK	1
KSCPNPGEIR	1
CPAPVSFENGIYTPR	1
SSEETNDFKQETLPSK	1
ACEVTHQGLSSPVTK	1
VLASVFPAQDKPGELQATLDHTGHTSSK	1
FTMADRGECVPGEQEPEPILIPR	1
NLQDFAACGIDR	1
HPKYNRDTLDNDIMLIK	1
YGYYQDETTGR	1
NNTIVNELVR	1
EQDSKDSTYSLSSTLTLSK	1
PVSLSQGQPSR	1
TPCVGDKDSSPGVR	1
EAFSLFDKDGDGTITTK	1
TWDHGASDVSLYR	1
AECPVVNELER	1
DYEKHKVYACEVTHQGLSSPVTK	1
QCTNAMQVINNYQR	1
FSGSGSGTDFTLTISR	1
QQTPDKPSPNMFYIDPEKGDIVTVVSPALLDR	1
GPVGPSGPPGK	1
FETCRYGFIEGHVVIPR	1
TVEYALTDLEPATEYTLR	1
EGNPGPLGPIGPPGVR	1
RDVQNVAAAPELAMGALELESR	1
NPTDDDVSSGSSSER	1
GDIVTVVSPALLDR	1
TWQDCEYKDAAK	1
SSRGEAGAPGEEDIQGPTK	1
CAEGFMLR	1
VVTSSFVVPPCR	1
DIYGITRDQAGEYECSAENDVSFPDVR	1
DVCEQIFSSK	1
ACLVDQSLR	1
DTYHPMSEYPTYHTHGR	1
DNCRLVPNPGQEDADR	1
NQNGGYLCIPR	1
IIYSPTVGDPIDEYTTVPGR	1
GGLGEEAAEVLSIPEDTPR	1
THPIEVFEPGAEHIVR	1
AGYIIPLQGPGLTTTESR	1
LEGNEQFINAAK	1
VDVIPVNLPGEHGQR	1
QLEETNNDYETADGGYMTLNPR	1
TDIQTAVRTNSTFVQALVEHVK	1
ASEDCISRGGTLGTPQTGSENDALYEYLR	1
PPYMPYLESR	1
GDALELTCEAIGKPQPVMVTWVR	1
CMGTVTLNQAR	1
NPDEDPRGPWCYVSGEAGVPEK	1
AAPGQEPPEHMAELQR	1
PGHVFSRSLPEVPETIELEVR	1
NVAAAPELAMGALELESR	1
VYSPVDGTRPSESIVVPGNTR	1
SRLDTLAQEVALLK	1
KPGELQATLDHTGHTSSK	1
VPGHEDGVTISGLEPDHK	1
CRYGFIEGHVVIPR	1
PNLPPETVDSLK	1
CPGSDVIMVENANYGR	1
PTFGEHQLASSSEVQNGSPMSQTETVSR	1
WCATTANYDDDR	1
AIEPCLPR	1
PGAPGAPGPVGPAGK	1
RPDIQYPDATDEDITSHMESEELNGAYK	1
ASGFGYCFR	1
LDPDSGTELGTLETK	1
MDENEAESETDKQAALAGNDR	1
LESLSAIEAELEK	1
EAEYPFNQSPVVTR	1
LPCGPDEYLDSWNEEDK	1
GPWCYVSGEAGVPEK	1
LICSELNGR	1
VEGCFNQLLYDIR	1
KPEDTACMTTLVTVEAEYPFNQSPVVTR	1
AEDKGILTVDELLAIR	1
PWCYVSGEAGVPEK	1
ESQSEEIDCNDKDLFKAVDAALKK	1
RDTLDNDIMLIK	1
SSLSGDCGLPPDVPNAQPALEGR	1
CTSVTDLPNAFDGPITITIVNR	1
LSRSHSSGSVLPLGELEGR	1
ADGSRASVDSGSSEEQGGSSR	1
QHKDDNPNLPR	1
SVFPAQDKPGELQATLDHTGHTSSK	1
TQDELLVYNK	1
CSATGSPAPTIHWSK	1
QVYTLPPSRDELTK	1
SHSSGSVLPLGELEGR	1
RRDVQNVAAAPELAMGALELESR	1
ELTFELPDNAK	1
DVFNVEDQKR	1
TAFQEALDAAGDK	1
GEKGLPGLAGDHGEFGEK	1
PQDPSCCSGALYYGSK	1
GGYTCVCPDGFLLDSSR	1
GDLCEHEENPCQLR	1
MVTDIQTAVR	1
GHLYREDQTSPAPGLR	1
CDEGKDPAVIR	1
PMALAVALTK	1
DNGHLYREDQTSPAPGLR	1
GPWCYVSGEAGVPEKR	1
ASDTYVTYLIR	1
ATTVTGTPCQDWAAQEPHR	1
KASDGKTCLALDGHQLLAGGEVDLK	1
TSSDHTDHTYLSSTFTK	1
EVAGSLIFR	1
GVCEETSGAYEK	1
SEKECREYCGVPGDGDEELLR	1
SEELNGAYKAIPVAQDLNAPSDWDSR	1
PVNTFVHEPLVDVQNVC	1
EHCNFNDVTTR	1
SCYFIPNEGVPGDSTR	1
IYDASNLETGVPSR	1
QVSVQPNFQQDK	1
STFLRKNQCETRTMLLQPAGSLGSYSYR	1
DGNGTVDFPEFLGMMAR	1
LEYWNPDNK	1
YPGAVTVAWKADSSPVKAGVETTTPSK	1
FLEAGIYEVPIIITDSGNPPK	1
DSPTFGEHQLASSSEVQNGSPMSQTETVSR	1
YGGLSLSIEGPSK	1
DEDPRGPWCYVSGEAGVPEK	1
VEAPTTLGDNTAANNVR	1
ESQSEEIDCNDKDLFKAVDAALK	1
VGCPRDIPTNSPELEETLTHTITK	1
FYIDPEKGDIVTVVSPALLDR	1
GFETCRYGFIEGHVVIPR	1
KGDPLGTEGGLDASNTER	1
PNPAQEDSNSDGVGDICESDFDQDQVIDR	1
GELTGTVCEPCPPGTYIAHLNGLSK	1
GHLWCSTTSNYEQDQK	1
GVPDRFSGSGSGTDFTLK	1
DHVDLTTCPLAAGAQQEK	1
QDAVPLATAPGHGPQR	1
TYEAVQEVTGQR	1
EFYSASVAEDAAK	1
IESEVVAGIPR	1
SVYQHVTGEMMGGHAIR	1
LASVFPAQDKPGELQATLDHTGHTSSK	1
HEGQRVGPVSTVGITAPLPTPLPVEPR	1
GEESEVTVGGLEPGR	1
GEDDYNMDENEAESETDKQAALAGNDR	1
GEEAAEVLSIPEDTPR	1
GARCDIQVTQSPSSLSASVGDR	1
HCEEGYILER	1
AKPATPEIQEIVDK	1
CPPGFYTSPDGTR	1
CLCYDGFMASEDMK	1
DGTSGHPGPIGPPGPR	1
FRIDSVSEGNAGPYR	1
TNEGVLCVVKPLNYEEK	1
GFCPAVLCHPNSPLDEENLTQENQDR	1
FTFQEAANECR	1
CFDGYR	1
NPSAAFFCVAR	1
GEAVVLPEVEPGLTAR	1
DPSCCSGALYYGSK	1
SNSGGRRELSELVYTDVLDR	1
GYPDPEVVWFK	1
ANKISYQSSSTEER	1
CAMLNPPNR	1
DSLVGAGPASR	1
HNDGKEENDIQTGSALLPLSPESK	1
TLSAGGAAVGGR	1
LVTVKTPAFAESVTEGDVR	1
LSCAYSGFSSPR	1
SQGEDCVMMR	1
CTSYPDGSWK	1
FCKTTNTVEPLR	1
DAVPGEAALQAR	1
SPSEVDSFPYLR	1
RAPEPALEPESLDFSGAGQR	1
