## Supplementary material for "Comparison of Urinary Proteome Modifications Between Methamphetamine-Abstinent Rehabilitation Patients for Over Three Months and Healthy Individuals": Table S1, Table S2, Table S3, Table S4, Table S5, Table S6: Table S5. Number of differentially modified peptides contained in the protein..xlsx

### Sheet: Sheet1
UniProt ID	Number
P02768	80
P02760	73
P01042	22
P41222	20
P07602	19
P98160	18
P35555	18
P10451	17
P13987	16
Q96FE7	15
P08174	14
P02763	12
P01834	12
P07998	11
Q6UXB8	11
P19652	10
P05090	10
P25311	10
P02787	9
Q12907	9
Q16819	9
P07911	9
P02751	9
P01011	8
O75882	8
P0DTE7	8
P0DTE8	8
P0DUB6	8
P55290	8
O00391	7
P01833	6
P01857	6
P01859	6
P0DMQ5	6
P04746	6
P19961	6
P01133	6
P16070	6
Q92820	6
Q99715	6
P0DOY2	6
P0DOY3	6
Q16769	6
Q92956	6
P55000	6
P28799	6
P08138	5
A0A075B6P5	5
A0A075B6S2	5
A0A075B6S6	5
A0A087WW87	5
A0A0A0MRZ7	5
A2NJV5	5
P01614	5
P01615	5
P06310	5
P01008	5
P01593	5
P01594	5
Q7Z3B1	5
Q9ULI3	5
P10253	5
P22105	5
P09603	5
Q9UBX5	5
P06396	5
O43451	5
P02461	5
P08236	4
P21333	4
Q14624	4
Q7Z5L0	4
P01763	4
P01766	4
P01780	4
P00747	4
P31431	4
P08118	4
P15814	4
P04004	4
P30530	4
P26842	4
P02671	4
A0M8Q6	4
P0CF74	4
A0A0C4DH35	4
A0A0J9YX35	4
Q8NBJ4	4
Q8N2S1	4
P19022	3
P02749	3
P06870	3
P02790	3
P05451	3
A0A0C4DH25	3
P01860	3
P01624	3
Q08380	3
P08294	3
P01876	3
P04264	3
A0A075B6S5	3
P01599	3
P01601	3
P04430	3
P01619	3
Q9BY67	3
P21810	3
B9A064	3
P0CG04	3
A0A0B4J1X5	3
A0A0B4J1Y9	3
A0A0C4DH30	3
P01764	3
P04156	3
P36957	3
Q9BYE9	3
Q9HCU0	3
P06312	3
P10153	3
P16112	3
P35030	3
P51688	2
P54802	2
P43251	2
A0A0A0MRZ8	2
P04433	2
Q8NFZ8	2
Q16651	2
Q96RW7	2
A0A0C4DH55	2
Q96NY8	2
H7C0L5	2
Q9NZP8	2
P12830	2
Q9BRK3	2
P24855	2
P08571	2
Q8TCZ2	2
P00450	2
Q14515	2
A0A087WSY6	2
Q04756	2
P01597	2
P04432	2
P07288	2
Q8WU39	2
Q9UGM3	2
P13646	2
P01040	2
P10599	2
Q14767	2
Q6EMK4	2
P25025	2
P15289	2
O00187	2
P05060	2
P13645	2
O43866	2
P05155	2
O60494	2
H3BLV0	2
P10909	2
Q8WVN6	2
P0DP23	2
P0DP24	2
P0DP25	2
P07858	2
Q12805	2
O15230	2
P10643	2
P02746	2
P08603	2
P98164	2
P13473	2
P18827	2
Q13332	2
P05452	2
Q2M2H8	2
Q9H665	2
P04279	2
P19823	2
Q12913	2
Q14210	2
O95998	1
P78423	1
P26992	1
Q15485	1
P60022	1
P43652	1
A0A075B6H7	1
Q16270	1
Q13510	1
Q08174	1
Q9UHG2	1
Q9NPH3	1
Q8WZ75	1
P15309	1
Q9UNN8	1
P56537	1
O94919	1
Q8IYS5	1
P08758	1
A0A075B7F1	1
P35613	1
Q15113	1
Q6UVK1	1
P51884	1
P15586	1
Q8N1N4	1
Q96DR8	1
Q6UXB4	1
P08637	1
P13591	1
Q9Y6R7	1
P01861	1
P06865	1
P13284	1
P39059	1
P08727	1
P19012	1
P02765	1
P13611	1
P02766	1
P48594	1
Q14108	1
P15144	1
Q8IUL8	1
P19320	1
P39060	1
P29323	1
Q9H8L6	1
P11684	1
Q9HC84	1
Q8IZA0	1
Q9UIB8	1
P15328	1
Q9NPF0	1
P36897	1
P54760	1
P05543	1
Q9GZX9	1
P05154	1
Q8IZF2	1
Q6GTX8	1
A0A0B4J2D9	1
P0DP09	1
H0YD90	1
D6RDX1	1
O43567	1
P19827	1
P08185	1
P22352	1
P09871	1
P35908	1
Q7Z794	1
Q2M2I5	1
Q7Z3Y8	1
P78380	1
Q03591	1
A0A0C4DH31	1
P23083	1
P08582	1
P48551	1
A0A0C4DH72	1
P15151	1
O60279	1
Q96PD5	1
Q12860	1
P01877	1
O75594	1
Q01459	1
O00468	1
Q9UM47	1
Q07654	1
O43405	1
P04233	1
Q07954	1
P12259	1
Q9H299	1
Q9H2A7	1
Q13449	1
Q8NFJ5	1
P98095	1
P08519	1
P02788	1
A0A075B6S9	1
P0DSN7	1
P06681	1
O43490	1
P24821	1
P05997	1
Q14508	1
P16109	1
O00526	1
O95980	1
P04216	1
P15941	1
P49747	1
O00533	1
P07477	1
P07478	1
Q8NHM4	1
P12318	1
P49913	1
Q14766	1
O94910	1
P54826	1
P08253	1
P02452	1
P25940	1
P10645	1
Q9Y6Q6	1
O94985	1
O60635	1
Q02383	1
Q9Y3B3	1
Q9Y3Q3	1
P28908	1
P17900	1
Q9HD89	1
A0A0G2JLV7	1
O75223	1
Q96MG2	1
Q5VUB5	1
P07996	1
Q15746	1
A0A075B7D4	1
P23471	1
Q9Y624	1
Q02487	1
P27482	1
Q15828	1
P19957	1
Q03403	1
P11047	1
Q6ZSJ9	1
P25942	1
Q8N729	1
A0A7P0NGZ6	1
P35443	1
P06734	1
