## Supplementary material for "Comparison of Urinary Proteome Modifications Between Methamphetamine-Abstinent Rehabilitation Patients for Over Three Months and Healthy Individuals": Table S1, Table S2, Table S3, Table S4, Table S5, Table S6: Table S6. Differential proteins identified by comparison of the healthy control and rehabilitation groups..xlsx

### Sheet: Sheet1
UniProt ID	Protein name
P63010	AP-2 complex subunit beta (AP105B) (Adaptor protein complex AP-2 subunit beta) (Adaptor-related protein complex 2 subunit beta) (Beta-2-adaptin) (Beta-adaptin) (Clathrin assembly protein complex 2 beta large chain) (Plasma membrane adaptor HA2/AP2 adaptin beta subunit)
O43240	Kallikrein-10 (EC 3.4.21.-) (Normal epithelial cell-specific 1) (Protease serine-like 1)
P62195	26S proteasome regulatory subunit 8 (26S proteasome AAA-ATPase subunit RPT6) (Proteasome 26S subunit ATPase 5) (Proteasome subunit p45) (Thyroid hormone receptor-interacting protein 1) (TRIP1) (p45/SUG)
P00492	Hypoxanthine-guanine phosphoribosyltransferase (HGPRT) (HGPRTase) (EC 2.4.2.8)
Q9P0K1	Disintegrin and metalloproteinase domain-containing protein 22 (ADAM 22) (Metalloproteinase-disintegrin ADAM22-3) (Metalloproteinase-like, disintegrin-like, and cysteine-rich protein 2)
Q02083	N-acylethanolamine-hydrolyzing acid amidase (EC 3.5.1.60) (Acid ceramidase-like protein) (Acylsphingosine deacylase NAAA) (EC 3.5.1.23) (N-acylsphingosine amidohydrolase-like) (ASAH-like protein) [Cleaved into: N-acylethanolamine-hydrolyzing acid amidase subunit alpha; N-acylethanolamine-hydrolyzing acid amidase subunit beta]
Q14764	Major vault protein (MVP) (Lung resistance-related protein)
Q9UGM5	Fetuin-B (16G2) (Fetuin-like protein IRL685) (Gugu)
Q99972	Myocilin (Myocilin 55 kDa subunit) (Trabecular meshwork-induced glucocorticoid response protein) [Cleaved into: Myocilin, N-terminal fragment (Myocilin 20 kDa N-terminal fragment); Myocilin, C-terminal fragment (Myocilin 35 kDa N-terminal fragment)]
Q8NI99	Angiopoietin-related protein 6 (Angiopoietin-like protein 6) (Angiopoietin-related growth factor) (Angiopoietin-related protein 5)
Q8NFQ8	Torsin-1A-interacting protein 2 (Lumenal domain-like LAP1)
P01037	Cystatin-SN (Cystain-SA-I) (Cystatin-1) (Salivary cystatin-SA-1)
Q9GZP4	PITH domain-containing protein 1
Q9BTY2	Plasma alpha-L-fucosidase (EC 3.2.1.51) (Alpha-L-fucoside fucohydrolase 2) (Alpha-L-fucosidase 2)
Q96H15	T-cell immunoglobulin and mucin domain-containing protein 4 (TIMD-4) (T-cell immunoglobulin mucin receptor 4) (TIM-4) (T-cell membrane protein 4)
O43598	5-hydroxymethyl-dUMP N-hydrolase (EC 3.2.2.-) (2'-deoxynucleoside 5'-phosphate N-hydrolase 1) (c-Myc-responsive protein RCL)
P02776	Platelet factor 4 (PF-4) (C-X-C motif chemokine 4) (Iroplact) (Oncostatin-A) [Cleaved into: Platelet factor 4, short form (Endothelial cell growth inhibitor)]
P10155	RNA-binding protein RO60 (60 kDa SS-A/Ro ribonucleoprotein) (60 kDa Ro protein) (60 kDa ribonucleoprotein Ro) (RoRNP) (Ro 60 kDa autoantigen) (Ro60 autoantigen) (Sjoegren syndrome antigen A2) (Sjoegren syndrome type A antigen) (SS-A) (TROVE domain family member 2)
P61018	Ras-related protein Rab-4B (EC 3.6.5.2)
P11597	Cholesteryl ester transfer protein (Lipid transfer protein I)
Q9Y5F0	Protocadherin beta-13 (PCDH-beta-13)
Q3SY84	Keratin, type II cytoskeletal 71 (Cytokeratin-71) (CK-71) (Keratin-71) (K71) (Type II inner root sheath-specific keratin-K6irs1) (Keratin 6 irs) (hK6irs) (hK6irs1) (Type-II keratin Kb34)
Q02809	Procollagen-lysine,2-oxoglutarate 5-dioxygenase 1 (EC 1.14.11.4) (Lysyl hydroxylase 1) (LH1)
P07864	L-lactate dehydrogenase C chain (LDH-C) (EC 1.1.1.27) (Cancer/testis antigen 32) (CT32) (LDH testis subunit) (LDH-X)
Q6UWV6	Ectonucleotide pyrophosphatase/phosphodiesterase family member 7 (E-NPP 7) (NPP-7) (EC 3.1.4.12) (Alkaline sphingomyelin phosphodiesterase) (Intestinal alkaline sphingomyelinase) (Alk-SMase)
Q86WK6	Amphoterin-induced protein 1 (AMIGO-1) (Alivin-2)
P04424	Argininosuccinate lyase (ASAL) (EC 4.3.2.1) (Arginosuccinase)
P09972	Fructose-bisphosphate aldolase C (EC 4.1.2.13) (Brain-type aldolase)
Q6P9A2	Polypeptide N-acetylgalactosaminyltransferase 18 (EC 2.4.1.41) (Polypeptide GalNAc transferase 18) (GalNAc-T18) (Polypeptide GalNAc transferase-like protein 4) (GalNAc-T-like protein 4) (pp-GaNTase-like protein 4) (Polypeptide N-acetylgalactosaminyltransferase-like protein 4) (Protein-UDP acetylgalactosaminyltransferase-like protein 4) (UDP-GalNAc:polypeptide N-acetylgalactosaminyltransferase-lik…
A0A087WSX0	Immunoglobulin lambda variable 5-45
Q13177	Serine/threonine-protein kinase PAK 2 (EC 2.7.11.1) (Gamma-PAK) (PAK65) (S6/H4 kinase) (p21-activated kinase 2) (PAK-2) (p58) [Cleaved into: PAK-2p27 (p27); PAK-2p34 (p34) (C-t-PAK2)]
P30613	Pyruvate kinase PKLR (EC 2.7.1.40) (Pyruvate kinase 1) (Pyruvate kinase isozymes L/R) (R-type/L-type pyruvate kinase) (Red cell/liver pyruvate kinase)
P51580	Thiopurine S-methyltransferase (EC 2.1.1.67) (Thiopurine methyltransferase)
Q14165	Malectin
P00749	Urokinase-type plasminogen activator (U-plasminogen activator) (uPA) (EC 3.4.21.73) [Cleaved into: Urokinase-type plasminogen activator long chain A; Urokinase-type plasminogen activator short chain A; Urokinase-type plasminogen activator chain B]
P36955	Pigment epithelium-derived factor (PEDF) (Cell proliferation-inducing gene 35 protein) (EPC-1) (Serpin F1)
P08185	Corticosteroid-binding globulin (CBG) (Serpin A6) (Transcortin)
Q5R3F8	Protein phosphatase 1 regulatory subunit 29 (Extracellular leucine-rich repeat and fibronectin type III domain-containing protein 2) (Leucine-rich repeat and fibronectin type-III domain-containing protein 6) (Leucine-rich repeat-containing protein 62)
P10082	Peptide YY (PYY) (PYY-I) (Peptide tyrosine tyrosine) [Cleaved into: Peptide YY(3-36) (PYY-II)]
Q96MM7	Heparan-sulfate 6-O-sulfotransferase 2 (HS6ST-2) (EC 2.8.2.-)
Q8WVQ1	Soluble calcium-activated nucleotidase 1 (SCAN-1) (EC 3.6.1.6) (Apyrase homolog) (Putative MAPK-activating protein PM09) (Putative NF-kappa-B-activating protein 107)
O75936	Gamma-butyrobetaine dioxygenase (EC 1.14.11.1) (Gamma-butyrobetaine hydroxylase) (Gamma-BBH) (Gamma-butyrobetaine,2-oxoglutarate dioxygenase)
Q96AE4	Far upstream element-binding protein 1 (FBP) (FUSE-binding protein 1) (DNA helicase V) (hDH V)
O94991	SLIT and NTRK-like protein 5 (Leucine-rich repeat-containing protein 11)
P35527	Keratin, type I cytoskeletal 9 (Cytokeratin-9) (CK-9) (Keratin-9) (K9)
O00764	Pyridoxal kinase (EC 2.7.1.35) (Pyridoxine kinase)
Q9Y5Y6	Suppressor of tumorigenicity 14 protein (EC 3.4.21.109) (Matriptase) (Membrane-type serine protease 1) (MT-SP1) (Prostamin) (Serine protease 14) (Serine protease TADG-15) (Tumor-associated differentially-expressed gene 15 protein)
P20711	Aromatic-L-amino-acid decarboxylase (AADC) (EC 4.1.1.28) (DOPA decarboxylase) (DDC)
P54803	Galactocerebrosidase (GALCERase) (EC 3.2.1.46) (Galactocerebroside beta-galactosidase) (Galactosylceramidase) (Galactosylceramide beta-galactosidase)
P34896	Serine hydroxymethyltransferase, cytosolic (SHMT) (EC 2.1.2.1) (Glycine hydroxymethyltransferase) (Serine methylase)
Q93088	Betaine--homocysteine S-methyltransferase 1 (EC 2.1.1.5)
Q8N0V5	N-acetyllactosaminide beta-1,6-N-acetylglucosaminyl-transferase (N-acetylglucosaminyltransferase) (EC 2.4.1.150) (I-branching enzyme) (IGNT)
P60983	Glia maturation factor beta (GMF-beta)
Q5D862	Filaggrin-2 (FLG-2) (Intermediate filament-associated and psoriasis-susceptibility protein) (Ifapsoriasin)
Q08345	Epithelial discoidin domain-containing receptor 1 (Epithelial discoidin domain receptor 1) (EC 2.7.10.1) (CD167 antigen-like family member A) (Cell adhesion kinase) (Discoidin receptor tyrosine kinase) (HGK2) (Mammary carcinoma kinase 10) (MCK-10) (Protein-tyrosine kinase 3A) (Protein-tyrosine kinase RTK-6) (TRK E) (Tyrosine kinase DDR) (Tyrosine-protein kinase CAK) (CD antigen CD167a)
P04066	Tissue alpha-L-fucosidase (EC 3.2.1.51) (Alpha-L-fucosidase I) (Alpha-L-fucoside fucohydrolase 1) (Alpha-L-fucosidase 1)
Q9Y547	Intraflagellar transport protein 25 homolog (Heat shock protein beta-11) (Hspb11) (Placental protein 25) (PP25)
Q8TF66	Leucine-rich repeat-containing protein 15 (Leucine-rich repeat protein induced by beta-amyloid homolog) (hLib)
Q15274	Nicotinate-nucleotide pyrophosphorylase [carboxylating] (EC 2.4.2.19) (Quinolinate phosphoribosyltransferase [decarboxylating]) (QAPRTase) (QPRTase)
P54802	Alpha-N-acetylglucosaminidase (EC 3.2.1.50) (N-acetyl-alpha-glucosaminidase) (NAG) [Cleaved into: Alpha-N-acetylglucosaminidase 82 kDa form; Alpha-N-acetylglucosaminidase 77 kDa form]
O43155	Leucine-rich repeat transmembrane protein FLRT2 (Fibronectin-like domain-containing leucine-rich transmembrane protein 2)
Q14914	Prostaglandin reductase 1 (PRG-1) (15-oxoprostaglandin 13-reductase) (EC 1.3.1.48) (Dithiolethione-inducible gene 1 protein) (D3T-inducible gene 1 protein) (DIG-1) (Leukotriene B4 12-hydroxydehydrogenase) (NAD(P)H-dependent alkenal/one oxidoreductase) (EC 1.3.1.74)
P09327	Villin-1
A0A0B4J1Y8	Immunoglobulin lambda variable 9-49
Q92945	Far upstream element-binding protein 2 (FUSE-binding protein 2) (KH type-splicing regulatory protein) (KSRP) (p75)
P01817	Immunoglobulin heavy variable 2-5 (Ig heavy chain V-II region HE) (Ig heavy chain V-II region MCE)
P08887	Interleukin-6 receptor subunit alpha (IL-6 receptor subunit alpha) (IL-6R subunit alpha) (IL-6R-alpha) (IL-6RA) (IL-6R 1) (Membrane glycoprotein 80) (gp80) (CD antigen CD126) [Cleaved into: Soluble interleukin-6 receptor subunit alpha (sIL6R)]
P61457	Pterin-4-alpha-carbinolamine dehydratase (PHS) (EC 4.2.1.96) (4-alpha-hydroxy-tetrahydropterin dehydratase) (Dimerization cofactor of hepatocyte nuclear factor 1-alpha) (DCoH) (Dimerization cofactor of HNF1) (Phenylalanine hydroxylase-stimulating protein) (Pterin carbinolamine dehydratase) (PCD)
A0A075B6H9	Immunoglobulin lambda variable 4-69
P08294	Extracellular superoxide dismutase [Cu-Zn] (EC-SOD) (EC 1.15.1.1)
P01011	Alpha-1-antichymotrypsin (ACT) (Cell growth-inhibiting gene 24/25 protein) (Serpin A3) [Cleaved into: Alpha-1-antichymotrypsin His-Pro-less]
Q13561	Dynactin subunit 2 (50 kDa dynein-associated polypeptide) (Dynactin complex 50 kDa subunit) (DCTN-50) (p50 dynamitin)
O75054	Immunoglobulin superfamily member 3 (IgSF3) (Glu-Trp-Ile EWI motif-containing protein 3) (EWI-3)
Q96IY4	Carboxypeptidase B2 (EC 3.4.17.20) (Carboxypeptidase U) (CPU) (Plasma carboxypeptidase B) (pCPB) (Thrombin-activable fibrinolysis inhibitor) (TAFI)
P26641	Elongation factor 1-gamma (EF-1-gamma) (eEF-1B gamma)
P13646	Keratin, type I cytoskeletal 13 (Cytokeratin-13) (CK-13) (Keratin-13) (K13)
P0C0L5	Complement C4-B (Basic complement C4) (C3 and PZP-like alpha-2-macroglobulin domain-containing protein 3) [Cleaved into: Complement C4 beta chain; Complement C4-B alpha chain; C4a anaphylatoxin; C4b-B; C4d-B; Complement C4 gamma chain]
P82980	Retinol-binding protein 5 (Cellular retinol-binding protein III) (CRBP-III) (HRBPiso)
Q96C23	Galactose mutarotase (EC 5.1.3.3) (Aldose 1-epimerase)
Q15262	Receptor-type tyrosine-protein phosphatase kappa (Protein-tyrosine phosphatase kappa) (R-PTP-kappa) (EC 3.1.3.48)
P09467	Fructose-1,6-bisphosphatase 1 (FBPase 1) (EC 3.1.3.11) (D-fructose-1,6-bisphosphate 1-phosphohydrolase 1) (Liver FBPase)
Q15257	Serine/threonine-protein phosphatase 2A activator (EC 5.2.1.8) (PP2A, subunit B', PR53 isoform) (Phosphotyrosyl phosphatase activator) (PTPA) (Serine/threonine-protein phosphatase 2A regulatory subunit 4) (Serine/threonine-protein phosphatase 2A regulatory subunit B')
P02787	Serotransferrin (Transferrin) (Beta-1 metal-binding globulin) (Siderophilin)
P20338	Ras-related protein Rab-4A (EC 3.6.5.2)
P00450	Ceruloplasmin (Cuproxidase ceruloplasmin) (EC 1.16.3.4) (Ferroxidase ceruloplasmin) (EC 1.16.3.1)
Q16651	Prostasin (EC 3.4.21.-) (Channel-activating protease 1) (CAP1) (Serine protease 8) [Cleaved into: Prostasin light chain; Prostasin heavy chain]
Q9UHL4	Dipeptidyl peptidase 2 (EC 3.4.14.2) (Dipeptidyl aminopeptidase II) (Dipeptidyl peptidase 7) (Dipeptidyl peptidase II) (DPP II) (Quiescent cell proline dipeptidase)
P01019	Angiotensinogen (Serpin A8) [Cleaved into: Angiotensin-1 (Angiotensin 1-10) (Angiotensin I) (Ang I); Angiotensin-2 (Angiotensin 1-8) (Angiotensin II) (Ang II); Angiotensin-3 (Angiotensin 2-8) (Angiotensin III) (Ang III) (Des-Asp[1]-angiotensin II); Angiotensin-4 (Angiotensin 3-8) (Angiotensin IV) (Ang IV); Angiotensin 1-9; Angiotensin 1-7; Angiotensin 1-5; Angiotensin 1-4]
Q9NUM4	Transmembrane protein 106B
P02743	Serum amyloid P-component (SAP) (9.5S alpha-1-glycoprotein) [Cleaved into: Serum amyloid P-component(1-203)]
P02750	Leucine-rich alpha-2-glycoprotein (LRG)
Q12907	Vesicular integral-membrane protein VIP36 (Glycoprotein GP36b) (Lectin mannose-binding 2) (Vesicular integral-membrane protein 36) (VIP36)
Q86YT9	Junctional adhesion molecule-like (Adhesion molecule interacting with CXADR antigen 1) (Dendritic cell-specific protein CREA7-1)
P08571	Monocyte differentiation antigen CD14 (Myeloid cell-specific leucine-rich glycoprotein) (CD antigen CD14) [Cleaved into: Monocyte differentiation antigen CD14, urinary form; Monocyte differentiation antigen CD14, membrane-bound form]
O43505	Beta-1,4-glucuronyltransferase 1 (EC 2.4.1.-) (I-beta-1,3-N-acetylglucosaminyltransferase) (iGnT) (N-acetyllactosaminide beta-1,3-N-acetylglucosaminyltransferase) (Poly-N-acetyllactosamine extension enzyme) (UDP-GlcNAc:betaGal beta-1,3-N-acetylglucosaminyltransferase 1)
Q5R3I4	Tetratricopeptide repeat protein 38 (TPR repeat protein 38)
O75594	Peptidoglycan recognition protein 1 (Peptidoglycan recognition protein short) (PGRP-S)
Q92597	Protein NDRG1 (Differentiation-related gene 1 protein) (DRG-1) (N-myc downstream-regulated gene 1 protein) (Nickel-specific induction protein Cap43) (Reducing agents and tunicamycin-responsive protein) (RTP) (Rit42)
P50053	Ketohexokinase (EC 2.7.1.3) (Hepatic fructokinase)
P35030	Trypsin-3 (EC 3.4.21.4) (Brain trypsinogen) (Mesotrypsin) (Mesotrypsinogen) (Serine protease 3) (Serine protease 4) (Trypsin III) (Trypsin IV)
Q16832	Discoidin domain-containing receptor 2 (Discoidin domain receptor 2) (EC 2.7.10.1) (CD167 antigen-like family member B) (Discoidin domain-containing receptor tyrosine kinase 2) (Neurotrophic tyrosine kinase, receptor-related 3) (Receptor protein-tyrosine kinase TKT) (Tyrosine-protein kinase TYRO10) (CD antigen CD167b)
P24394	Interleukin-4 receptor subunit alpha (IL-4 receptor subunit alpha) (IL-4R subunit alpha) (IL-4R-alpha) (IL-4RA) (CD antigen CD124) [Cleaved into: Soluble interleukin-4 receptor subunit alpha (Soluble IL-4 receptor subunit alpha) (Soluble IL-4R-alpha) (sIL4Ralpha/prot) (IL-4-binding protein) (IL4-BP)]
A6NI73	Leukocyte immunoglobulin-like receptor subfamily A member 5 (CD85 antigen-like family member F) (Immunoglobulin-like transcript 11) (ILT-11) (Leukocyte immunoglobulin-like receptor 9) (LIR-9) (CD antigen CD85f)
Q9UMR5	Lysosomal thioesterase PPT2 (PPT-2) (EC 3.1.2.-) (S-thioesterase G14)
P52272	Heterogeneous nuclear ribonucleoprotein M (hnRNP M)
Q9BZZ2	Sialoadhesin (Sialic acid-binding Ig-like lectin 1) (Siglec-1) (CD antigen CD169)
P17050	Alpha-N-acetylgalactosaminidase (EC 3.2.1.49) (Alpha-galactosidase B)
Q9UKZ9	Procollagen C-endopeptidase enhancer 2 (Procollagen COOH-terminal proteinase enhancer 2) (PCPE-2) (Procollagen C-proteinase enhancer 2)
Q9UKU6	Thyrotropin-releasing hormone-degrading ectoenzyme (TRH-DE) (TRH-degrading ectoenzyme) (EC 3.4.19.6) (Pyroglutamyl-peptidase II) (PAP-II) (TRH-specific aminopeptidase) (Thyroliberinase)
Q9BRK3	Matrix remodeling-associated protein 8 (Limitrin)
Q5VT99	Leucine-rich repeat-containing protein 38 (BK channel auxiliary gamma subunit LRRC38)
Q86V85	Integral membrane protein GPR180 (Intimal thickness-related receptor)
Q9Y5X1	Sorting nexin-9 (SH3 and PX domain-containing protein 1) (Protein SDP1) (SH3 and PX domain-containing protein 3A)
O43570	Carbonic anhydrase 12 (EC 4.2.1.1) (Carbonate dehydratase XII) (Carbonic anhydrase XII) (CA-XII) (Tumor antigen HOM-RCC-3.1.3)
P05154	Plasma serine protease inhibitor (Acrosomal serine protease inhibitor) (Plasminogen activator inhibitor 3) (PAI-3) (PAI3) (Protein C inhibitor) (PCI) (Serpin A5)
P00736	Complement C1r subcomponent (EC 3.4.21.41) (Complement component 1 subcomponent r) [Cleaved into: Complement C1r subcomponent heavy chain; Complement C1r subcomponent light chain]
P0DTU4	T cell receptor beta chain MC.7.G5 (TR beta chain TRBV25-1*01J2S3*01C2*01) (MC.7.G5 TRB)
P48551	Interferon alpha/beta receptor 2 (IFN-R-2) (IFN-alpha binding protein) (IFN-alpha/beta receptor 2) (Interferon alpha binding protein) (Type I interferon receptor 2)
O94919	Endonuclease domain-containing 1 protein (EC 3.1.30.-)
O43768	Alpha-endosulfine (ARPP-19e)
O75882	Attractin (DPPT-L) (Mahogany homolog)
Q07837	Amino acid transporter heavy chain SLC3A1 (D2h) (Neutral and basic amino acid transport protein) (NBAT) (Solute carrier family 3 member 1) (b(0,+)-type amino acid transporter-related heavy chain) (rBAT)
O15197	Ephrin type-B receptor 6 (HEP) (Tyrosine-protein kinase-defective receptor EPH-6)
P0C7U0	Protein ELFN1 (Extracellular leucine-rich repeat and fibronectin type-III domain-containing protein 1) (Protein phosphatase 1 regulatory subunit 28)
O75503	Bis(monoacylglycero)phosphate synthase CLN5 (BMP synthase CLN5) (EC 2.3.1.-) (Ceroid-lipofuscinosis neuronal protein 5) (Protein CLN5) (Palmitoyl protein thioesterase CLN5) (EC 3.1.2.22) (S-depalmitoylase CLN5) [Cleaved into: Bis(monoacylglycero)phosphate synthase CLN5, secreted form]
P04211	Immunoglobulin lambda variable 7-43 (Ig lambda chain V region 4A)
Q8IV08	5'-3' exonuclease PLD3 (EC 3.1.16.1) (Choline phosphatase 3) (HindIII K4L homolog) (Hu-K4) (Phosphatidylcholine-hydrolyzing phospholipase D3) (Phospholipase D3) (PLD 3)
Q99536	Synaptic vesicle membrane protein VAT-1 homolog (EC 1.-.-.-)
P27487	Dipeptidyl peptidase 4 (EC 3.4.14.5) (ADABP) (Adenosine deaminase complexing protein 2) (ADCP-2) (Dipeptidyl peptidase IV) (DPP IV) (T-cell activation antigen CD26) (TP103) (CD antigen CD26) [Cleaved into: Dipeptidyl peptidase 4 membrane form (Dipeptidyl peptidase IV membrane form); Dipeptidyl peptidase 4 soluble form (Dipeptidyl peptidase IV soluble form)]
O43707	Alpha-actinin-4 (Non-muscle alpha-actinin 4)
Q99519	Sialidase-1 (EC 3.2.1.18) (Acetylneuraminyl hydrolase) (G9 sialidase) (Lysosomal sialidase) (N-acetyl-alpha-neuraminidase 1)
Q16769	Glutaminyl-peptide cyclotransferase (EC 2.3.2.5) (Glutaminyl cyclase) (QC) (sQC) (Glutaminyl-tRNA cyclotransferase) (Glutamyl cyclase) (EC)
P43251	Biotinidase (Biotinase) (EC 3.5.1.12)
P13489	Ribonuclease inhibitor (Placental ribonuclease inhibitor) (Placental RNase inhibitor) (Ribonuclease/angiogenin inhibitor 1) (RAI)
P05543	Thyroxine-binding globulin (Serpin A7) (T4-binding globulin)
Q15293	Reticulocalbin-1
P48304	Lithostathine-1-beta (Pancreatic stone protein 2) (PSP-2) (Regenerating islet-derived protein 1-beta) (REG-1-beta) (Regenerating protein I beta)
P02775	Platelet basic protein (PBP) (C-X-C motif chemokine 7) (Leukocyte-derived growth factor) (LDGF) (Macrophage-derived growth factor) (MDGF) (Small-inducible cytokine B7) [Cleaved into: Connective tissue-activating peptide III (CTAP-III) (LA-PF4) (Low-affinity platelet factor IV); TC-2; Connective tissue-activating peptide III(1-81) (CTAP-III(1-81)); Beta-thromboglobulin (Beta-TG); Neutrophil-activa…
P07237	Protein disulfide-isomerase (PDI) (EC 5.3.4.1) (Cellular thyroid hormone-binding protein) (Prolyl 4-hydroxylase subunit beta) (p55)
Q6UXN8	C-type lectin domain family 9 member A (CD antigen CD370)
Q06432	Voltage-dependent calcium channel gamma-1 subunit (Dihydropyridine-sensitive L-type, skeletal muscle calcium channel subunit gamma)
Q6PK18	2-oxoglutarate and iron-dependent oxygenase domain-containing protein 3 (EC 1.14.11.-)
P54760	Ephrin type-B receptor 4 (EC 2.7.10.1) (Hepatoma transmembrane kinase) (Tyrosine-protein kinase TYRO11)
P06312	Immunoglobulin kappa variable 4-1 (Ig kappa chain V-IV region B17) (Ig kappa chain V-IV region JI) (Ig kappa chain V-IV region Len) (Ig kappa chain V-IV region STH)
P33151	Cadherin-5 (7B4 antigen) (Vascular endothelial cadherin) (VE-cadherin) (CD antigen CD144)
Q9BTM9	Ubiquitin-related modifier 1
Q9H0B8	Cysteine-rich secretory protein LCCL domain-containing 2 (Cysteine-rich secretory protein 11) (CRISP-11) (LCCL domain-containing cysteine-rich secretory protein 2)
Q08554	Desmocollin-1 (Cadherin family member 1) (Desmosomal glycoprotein 2/3) (DG2/DG3)
P54753	Ephrin type-B receptor 3 (EC 2.7.10.1) (EPH-like tyrosine kinase 2) (EPH-like kinase 2) (Embryonic kinase 2) (EK2) (hEK2) (Tyrosine-protein kinase TYRO6)
P08195	Amino acid transporter heavy chain SLC3A2 (4F2 cell-surface antigen heavy chain) (4F2hc) (4F2 heavy chain antigen) (Lymphocyte activation antigen 4F2 large subunit) (Solute carrier family 3 member 2) (CD antigen CD98)
Q99426	Tubulin-folding cofactor B (Cytoskeleton-associated protein 1) (Cytoskeleton-associated protein CKAPI) (Tubulin-specific chaperone B)
P24534	Elongation factor 1-beta (EF-1-beta)
P15309	Prostatic acid phosphatase (PAP) (EC 3.1.3.2) (5'-nucleotidase) (5'-NT) (EC 3.1.3.5) (Acid phosphatase 3) (Ecto-5'-nucleotidase) (Protein tyrosine phosphatase ACP3) (EC 3.1.3.48) (Thiamine monophosphatase) (TMPase) [Cleaved into: PAPf39]
Q99969	Retinoic acid receptor responder protein 2 (Chemerin) (RAR-responsive protein TIG2) (Tazarotene-induced gene 2 protein)
P02792	Ferritin light chain (Ferritin L subunit)
P27824	Calnexin (IP90) (Major histocompatibility complex class I antigen-binding protein p88) (p90)
P16444	Dipeptidase 1 (EC 3.4.13.19) (Beta-lactamase) (EC 3.5.2.6) (Dehydropeptidase-I) (Microsomal dipeptidase) (Renal dipeptidase) (hRDP)
Q08257	Quinone oxidoreductase (EC 1.6.5.5) (NADPH:quinone reductase) (Zeta-crystallin)
P01008	Antithrombin-III (ATIII) (Serpin C1)
Q96F46	Interleukin-17 receptor A (IL-17 receptor A) (IL-17RA) (CDw217) (CD antigen CD217)
Q9HAT2	Sialate O-acetylesterase (EC 3.1.1.53) (H-Lse) (Sialic acid-specific 9-O-acetylesterase)
O75157	TSC22 domain family protein 2 (TSC22-related-inducible leucine zipper protein 4)
P40925	Malate dehydrogenase, cytoplasmic (EC 1.1.1.37) (Aromatic alpha-keto acid reductase) (KAR) (EC 1.1.1.96) (Cytosolic malate dehydrogenase)
P01036	Cystatin-S (Cystatin-4) (Cystatin-SA-III) (Salivary acidic protein 1)
Q6EMK4	Vasorin (Protein slit-like 2)
A0A0B4J1X5	Immunoglobulin heavy variable 3-74
Q9NRA1	Platelet-derived growth factor C (PDGF-C) (Fallotein) (Spinal cord-derived growth factor) (SCDGF) (VEGF-E) [Cleaved into: Platelet-derived growth factor C, latent form (PDGFC latent form); Platelet-derived growth factor C, receptor-binding form (PDGFC receptor-binding form)]
Q8WZ75	Roundabout homolog 4 (Magic roundabout)
Q14019	Coactosin-like protein
P01024	Complement C3 (C3 and PZP-like alpha-2-macroglobulin domain-containing protein 1) [Cleaved into: Complement C3 beta chain; C3-beta-c (C3bc); Complement C3 alpha chain; C3a anaphylatoxin; Acylation stimulating protein (ASP) (C3adesArg); Complement C3b alpha' chain; Complement C3c alpha' chain fragment 1; Complement C3dg fragment; Complement C3g fragment; Complement C3d fragment; Complement C3f fra…
Q9UBR2	Cathepsin Z (EC 3.4.18.1) (Cathepsin P) (Cathepsin X)
P27930	Interleukin-1 receptor type 2 (IL-1R-2) (IL-1RT-2) (IL-1RT2) (CD121 antigen-like family member B) (CDw121b) (IL-1 type II receptor) (Interleukin-1 receptor beta) (IL-1R-beta) (Interleukin-1 receptor type II) (CD antigen CD121b) [Cleaved into: Interleukin-1 receptor type 2, membrane form (mIL-1R2) (mIL-1RII); Interleukin-1 receptor type 2, soluble form (sIL-1R2) (sIL-1RII)]
P09958	Furin (EC 3.4.21.75) (Dibasic-processing enzyme) (Paired basic amino acid residue-cleaving enzyme) (PACE)
Q13591	Semaphorin-5A (Semaphorin-F) (Sema F)
P52803	Ephrin-A5 (AL-1) (EPH-related receptor tyrosine kinase ligand 7) (LERK-7)
P56537	Eukaryotic translation initiation factor 6 (eIF-6) (B(2)GCN homolog) (B4 integrin interactor) (CAB) (p27(BBP))
P01009	Alpha-1-antitrypsin (Alpha-1 protease inhibitor) (Alpha-1-antiproteinase) (Serpin A1) [Cleaved into: Short peptide from AAT (SPAAT)]
P20138	Myeloid cell surface antigen CD33 (Sialic acid-binding Ig-like lectin 3) (Siglec-3) (gp67) (CD antigen CD33)
Q8WUT4	Leucine-rich repeat neuronal protein 4 (Neuronal leucine-rich repeat protein 4) (NLRR-4)
Q9UKU9	Angiopoietin-related protein 2 (Angiopoietin-like protein 2)
Q92520	Protein FAM3C (Interleukin-like EMT inducer)
P55107	Growth/differentiation factor 10 (GDF-10) (Bone morphogenetic protein 3B) (BMP-3B) (Bone-inducing protein) (BIP)
Q9UNZ2	NSFL1 cofactor p47 (UBX domain-containing protein 2C) (p97 cofactor p47)
P02647	Apolipoprotein A-I (Apo-AI) (ApoA-I) (Apolipoprotein A1) [Cleaved into: Proapolipoprotein A-I (ProapoA-I); Truncated apolipoprotein A-I (Apolipoprotein A-I(1-242))]
P06753	Tropomyosin alpha-3 chain (Gamma-tropomyosin) (Tropomyosin-3) (Tropomyosin-5) (hTM5)
P08236	Beta-glucuronidase (EC 3.2.1.31) (Beta-G1)
Q12918	Killer cell lectin-like receptor subfamily B member 1 (C-type lectin domain family 5 member B) (HNKR-P1a) (NKR-P1A) (Natural killer cell surface protein P1A) (CD antigen CD161)
Q9UKK9	ADP-sugar pyrophosphatase (EC 3.6.1.13) (8-oxo-dGDP phosphatase) (EC 3.6.1.58) (Nuclear ATP-synthesis protein NUDIX5) (EC 2.7.7.96) (Nucleoside diphosphate-linked moiety X motif 5) (Nudix motif 5) (hNUDT5) (YSA1H)
P61970	Nuclear transport factor 2 (NTF-2) (Placental protein 15) (PP15)
A0A075B6R9	Probable non-functional immunoglobulin kappa variable 2D-24
Q5JZY3	Ephrin type-A receptor 10 (EC 2.7.10.1)
Q09666	Neuroblast differentiation-associated protein AHNAK (Desmoyokin)
P02766	Transthyretin (ATTR) (Prealbumin) (TBPA)
Q9UN75	Protocadherin alpha-12 (PCDH-alpha-12)
Q86T13	C-type lectin domain family 14 member A (Epidermal growth factor receptor 5) (EGFR-5)
Q8IYS5	Osteoclast-associated immunoglobulin-like receptor (Osteoclast-associated receptor) (hOSCAR) (Polymeric immunoglobulin receptor 3) (PIgR-3) (PIgR3) (Poly-Ig receptor 3)
P31944	Caspase-14 (CASP-14) (EC 3.4.22.-) [Cleaved into: Caspase-14 subunit p17, mature form; Caspase-14 subunit p10, mature form; Caspase-14 subunit p20, intermediate form; Caspase-14 subunit p8, intermediate form]
Q9BXP8	Pappalysin-2 (EC 3.4.24.-) (Pregnancy-associated plasma protein A2) (PAPP-A2) (Pregnancy-associated plasma protein E1) (PAPP-E)
P19021	Peptidyl-glycine alpha-amidating monooxygenase (PAM) [Includes: Peptidylglycine alpha-hydroxylating monooxygenase (PHM) (EC 1.14.17.3); Peptidyl-alpha-hydroxyglycine alpha-amidating lyase (EC 4.3.2.5) (Peptidylamidoglycolate lyase) (PAL)]
P22455	Fibroblast growth factor receptor 4 (FGFR-4) (EC 2.7.10.1) (CD antigen CD334)
P15144	Aminopeptidase N (AP-N) (hAPN) (EC 3.4.11.2) (Alanyl aminopeptidase) (Aminopeptidase M) (AP-M) (Microsomal aminopeptidase) (Myeloid plasma membrane glycoprotein CD13) (gp150) (CD antigen CD13)
P04004	Vitronectin (VN) (S-protein) (Serum-spreading factor) (V75) [Cleaved into: Vitronectin V65 subunit; Vitronectin V10 subunit; Somatomedin-B]
P00352	Aldehyde dehydrogenase 1A1 (EC 1.2.1.19) (EC 1.2.1.28) (EC 1.2.1.3) (EC 1.2.1.36) (3-deoxyglucosone dehydrogenase) (ALDH-E1) (ALHDII) (Aldehyde dehydrogenase family 1 member A1) (Aldehyde dehydrogenase, cytosolic) (Retinal dehydrogenase 1) (RALDH 1) (RalDH1)
Q8WVN6	Secreted and transmembrane protein 1 (Protein K-12)
P16870	Carboxypeptidase E (CPE) (EC 3.4.17.10) (Carboxypeptidase H) (CPH) (Enkephalin convertase) (Prohormone-processing carboxypeptidase)
P29323	Ephrin type-B receptor 2 (EC 2.7.10.1) (Developmentally-regulated Eph-related tyrosine kinase) (ELK-related tyrosine kinase) (EPH tyrosine kinase 3) (EPH-like kinase 5) (EK5) (hEK5) (Renal carcinoma antigen NY-REN-47) (Tyrosine-protein kinase TYRO5) (Tyrosine-protein kinase receptor EPH-3) [Cleaved into: EphB2/CTF1; EphB2/CTF2]
Q86SF2	N-acetylgalactosaminyltransferase 7 (EC 2.4.1.41) (Polypeptide GalNAc transferase 7) (GalNAc-T7) (pp-GaNTase 7) (Protein-UDP acetylgalactosaminyltransferase 7) (UDP-GalNAc:polypeptide N-acetylgalactosaminyltransferase 7)
O95502	Neuronal pentraxin receptor
P04792	Heat shock protein beta-1 (HspB1) (28 kDa heat shock protein) (Estrogen-regulated 24 kDa protein) (Heat shock 27 kDa protein) (HSP 27) (Stress-responsive protein 27) (SRP27)
P01701	Immunoglobulin lambda variable 1-51 (Ig lambda chain V-I region BL2) (Ig lambda chain V-I region EPS) (Ig lambda chain V-I region NEW) (Ig lambda chain V-I region NIG-64)
P05155	Plasma protease C1 inhibitor (C1 Inh) (C1Inh) (C1 esterase inhibitor) (C1-inhibiting factor) (Serpin G1)
P12814	Alpha-actinin-1 (Alpha-actinin cytoskeletal isoform) (F-actin cross-linking protein) (Non-muscle alpha-actinin-1)
P02790	Hemopexin (Beta-1B-glycoprotein)
P43121	Cell surface glycoprotein MUC18 (Cell surface glycoprotein P1H12) (Melanoma cell adhesion molecule) (Melanoma-associated antigen A32) (Melanoma-associated antigen MUC18) (S-endo 1 endothelial-associated antigen) (CD antigen CD146)
Q96PC5	Melanoma inhibitory activity protein 2 (MIA protein 2) (CTAGE family member 5 ER export factor) (Cutaneous T-cell lymphoma-associated antigen 5) (Meningioma-expressed antigen 6/11)
Q15485	Ficolin-2 (37 kDa elastin-binding protein) (Collagen/fibrinogen domain-containing protein 2) (EBP-37) (Ficolin-B) (Ficolin-beta) (Hucolin) (L-ficolin) (Serum lectin p35)
A0A0B4J1V6	Immunoglobulin heavy variable 3-73
Q99574	Neuroserpin (Peptidase inhibitor 12) (PI-12) (Serpin I1)
Q07507	Dermatopontin (Tyrosine-rich acidic matrix protein) (TRAMP)
Q9UGT4	Sushi domain-containing protein 2
P14784	Interleukin-2 receptor subunit beta (IL-2 receptor subunit beta) (IL-2R subunit beta) (IL-2RB) (High affinity IL-2 receptor subunit beta) (Interleukin-15 receptor subunit beta) (p70-75) (p75) (CD antigen CD122)
P55285	Cadherin-6 (Kidney cadherin) (K-cadherin)
P02671	Fibrinogen alpha chain [Cleaved into: Fibrinopeptide A; Fibrinogen alpha chain]
P01042	Kininogen-1 (Alpha-2-thiol proteinase inhibitor) (Fitzgerald factor) (High molecular weight kininogen) (HMWK) (Williams-Fitzgerald-Flaujeac factor) [Cleaved into: Kininogen-1 heavy chain; T-kinin (Ile-Ser-Bradykinin); Bradykinin (Kallidin I); Lysyl-bradykinin (Kallidin II); Kininogen-1 light chain; Low molecular weight growth-promoting factor]
P62258	14-3-3 protein epsilon (14-3-3E)
O95967	EGF-containing fibulin-like extracellular matrix protein 2 (Fibulin-4) (FIBL-4) (Protein UPH1)
Q12906	Interleukin enhancer-binding factor 3 (Double-stranded RNA-binding protein 76) (DRBP76) (M-phase phosphoprotein 4) (MPP4) (Nuclear factor associated with dsRNA) (NFAR) (Nuclear factor of activated T-cells 90 kDa) (NF-AT-90) (Translational control protein 80) (TCP80)
P17813	Endoglin (CD antigen CD105)
O95490	Adhesion G protein-coupled receptor L2 (Calcium-independent alpha-latrotoxin receptor 2) (CIRL-2) (Latrophilin homolog 1) (Latrophilin-2) (Lectomedin-1)
Q6V0I7	Protocadherin Fat 4 (hFat4) (Cadherin family member 14) (FAT tumor suppressor homolog 4) (Fat-like cadherin protein FAT-J)
Q9NPH3	Interleukin-1 receptor accessory protein (IL-1 receptor accessory protein) (IL-1RAcP) (EC 3.2.2.6) (Interleukin-1 receptor 3) (IL-1R-3) (IL-1R3)
P55103	Inhibin beta C chain (Activin beta-C chain)
P52565	Rho GDP-dissociation inhibitor 1 (Rho GDI 1) (Rho-GDI alpha)
P21583	Kit ligand (Mast cell growth factor) (MGF) (Stem cell factor) (SCF) (c-Kit ligand) [Cleaved into: Soluble KIT ligand (sKITLG)]
P15328	Folate receptor alpha (FR-alpha) (Adult folate-binding protein) (FBP) (Folate receptor 1) (Folate receptor, adult) (KB cells FBP) (Ovarian tumor-associated antigen MOv18)
P01834	Immunoglobulin kappa constant (Ig kappa chain C region) (Ig kappa chain C region AG) (Ig kappa chain C region CUM) (Ig kappa chain C region EU) (Ig kappa chain C region OU) (Ig kappa chain C region ROY) (Ig kappa chain C region TI)
P09228	Cystatin-SA (Cystatin-2) (Cystatin-S5)
Q01973	Inactive tyrosine-protein kinase transmembrane receptor ROR1 (Neurotrophic tyrosine kinase, receptor-related 1)
P45877	Peptidyl-prolyl cis-trans isomerase C (PPIase C) (EC 5.2.1.8) (Cyclophilin C) (Rotamase C)
P01780	Immunoglobulin heavy variable 3-7 (Ig heavy chain V-III region GAL) (Ig heavy chain V-III region GAR) (Ig heavy chain V-III region JON)
Q02413	Desmoglein-1 (Cadherin family member 4) (Desmosomal glycoprotein 1) (DG1) (DGI) (Pemphigus foliaceus antigen)
O96009	Napsin-A (EC 3.4.23.-) (Aspartyl protease 4) (ASP4) (Asp 4) (Napsin-1) (TA01/TA02)
P50895	Basal cell adhesion molecule (Auberger B antigen) (B-CAM cell surface glycoprotein) (F8/G253 antigen) (Lutheran antigen) (Lutheran blood group glycoprotein) (CD antigen CD239)
Q15116	Programmed cell death protein 1 (Protein PD-1) (hPD-1) (CD antigen CD279)
P98172	Ephrin-B1 (EFL-3) (ELK ligand) (ELK-L) (EPH-related receptor tyrosine kinase ligand 2) (LERK-2) [Cleaved into: Ephrin-B1 C-terminal fragment (Ephrin-B1 CTF); Ephrin-B1 intracellular domain (Ephrin-B1 ICD)]
Q6GTX8	Leukocyte-associated immunoglobulin-like receptor 1 (LAIR-1) (hLAIR1) (CD antigen CD305)
P0DP23	Calmodulin-1
Q06418	Tyrosine-protein kinase receptor TYRO3 (EC 2.7.10.1) (Tyrosine-protein kinase BYK) (Tyrosine-protein kinase DTK) (Tyrosine-protein kinase RSE) (Tyrosine-protein kinase SKY) (Tyrosine-protein kinase TIF)
Q9Y653	Adhesion G-protein coupled receptor G1 (G-protein coupled receptor 56) (Protein TM7XN1) [Cleaved into: ADGRG1 N-terminal fragment (ADGRG1 NT) (GPR56 N-terminal fragment) (GPR56 NT) (GPR56(N)) (GPR56 extracellular subunit) (GPR56 subunit alpha); ADGRG1 C-terminal fragment (ADGRG1 CT) (GPR56 C-terminal fragment) (GPR56 CT) (GPR56(C)) (GPR56 seven-transmembrane subunit) (GPR56 7TM) (GPR56 subunit be…
Q9UKY0	Prion-like protein doppel (PrPLP) (Prion protein 2)
Q9NY15	Stabilin-1 (Fasciclin, EGF-like, laminin-type EGF-like and link domain-containing scavenger receptor 1) (FEEL-1) (MS-1 antigen)
Q9NTN9	Semaphorin-4G
P07942	Laminin subunit beta-1 (Laminin B1 chain) (Laminin-1 subunit beta) (Laminin-10 subunit beta) (Laminin-12 subunit beta) (Laminin-2 subunit beta) (Laminin-6 subunit beta) (Laminin-8 subunit beta)
Q92956	Tumor necrosis factor receptor superfamily member 14 (Herpes virus entry mediator A) (Herpesvirus entry mediator A) (HveA) (Tumor necrosis factor receptor-like 2) (TR2) (CD antigen CD270)
P08648	Integrin alpha-5 (CD49 antigen-like family member E) (Fibronectin receptor subunit alpha) (Integrin alpha-F) (VLA-5) (CD antigen CD49e) [Cleaved into: Integrin alpha-5 heavy chain; Integrin alpha-5 light chain]
O00161	Synaptosomal-associated protein 23 (SNAP-23) (Vesicle-membrane fusion protein SNAP-23)
Q8IWA5	Choline transporter-like protein 2 (Solute carrier family 44 member 2)
P02749	Beta-2-glycoprotein 1 (APC inhibitor) (Activated protein C-binding protein) (Anticardiolipin cofactor) (Apolipoprotein H) (Apo-H) (Beta-2-glycoprotein I) (B2GPI) (Beta(2)GPI)
P07998	Ribonuclease pancreatic (EC 4.6.1.18) (HP-RNase) (RIB-1) (RNase UpI-1) (Ribonuclease 1) (RNase 1) (Ribonuclease A) (RNase A)
Q96GP6	Scavenger receptor class F member 2 (SRECRP-1) (Scavenger receptor expressed by endothelial cells 2 protein) (SREC-II)
P15941	Mucin-1 (MUC-1) (Breast carcinoma-associated antigen DF3) (Cancer antigen 15-3) (CA 15-3) (Carcinoma-associated mucin) (Episialin) (H23AG) (Krebs von den Lungen-6) (KL-6) (PEMT) (Peanut-reactive urinary mucin) (PUM) (Polymorphic epithelial mucin) (PEM) (Tumor-associated epithelial membrane antigen) (EMA) (Tumor-associated mucin) (CD antigen CD227) [Cleaved into: Mucin-1 subunit alpha (MUC1-NT) (M…
Q6UY11	Protein delta homolog 2 (DLK-2) (Epidermal growth factor-like protein 9) (EGF-like protein 9)
Q14508	WAP four-disulfide core domain protein 2 (Epididymal secretory protein E4) (Major epididymis-specific protein E4) (Putative protease inhibitor WAP5)
Q9Y5C1	Angiopoietin-related protein 3 (Angiopoietin-5) (ANG-5) (Angiopoietin-like protein 3) [Cleaved into: ANGPTL3(17-221); ANGPTL3(17-224)]
Q53GD3	Choline transporter-like protein 4 (Solute carrier family 44 member 4) (Thiamine pyrophosphate transporter 1) (hTPPT1)
P17936	Insulin-like growth factor-binding protein 3 (IBP-3) (IGF-binding protein 3) (IGFBP-3)
Q969E1	Liver-expressed antimicrobial peptide 2 (LEAP-2)
P55283	Cadherin-4 (Retinal cadherin) (R-CAD) (R-cadherin)
P13284	Gamma-interferon-inducible lysosomal thiol reductase (EC 1.8.-.-) (Gamma-interferon-inducible protein IP-30) (Legumaturain)
Q13449	Limbic system-associated membrane protein (LSAMP) (IgLON family member 3)
Q9NQ84	G-protein coupled receptor family C group 5 member C (Retinoic acid-induced gene 3 protein) (RAIG-3)
Q6UXF1	Transmembrane protein 108 (Retrolinkin)
Q16378	Proline-rich protein 4 (Lacrimal proline-rich protein) (Nasopharyngeal carcinoma-associated proline-rich protein 4)
Q9BUD6	Spondin-2 (Differentially expressed in cancerous and non-cancerous lung cells 1) (DIL-1) (Mindin)
O00526	Uroplakin-2 (UP2) (Uroplakin II) (UPII)
Q9UM47	Neurogenic locus notch homolog protein 3 (Notch 3) [Cleaved into: Notch 3 extracellular truncation; Notch 3 intracellular domain]
P30203	T-cell differentiation antigen CD6 (T12) (TP120) (CD antigen CD6) [Cleaved into: Soluble CD6]
Q13185	Chromobox protein homolog 3 (HECH) (Heterochromatin protein 1 homolog gamma) (HP1 gamma) (Modifier 2 protein)
Q9UIW2	Plexin-A1 (Semaphorin receptor NOV)
Q9H2A7	C-X-C motif chemokine 16 (Scavenger receptor for phosphatidylserine and oxidized low density lipoprotein) (SR-PSOX) (Small-inducible cytokine B16) (Transmembrane chemokine CXCL16)
Q53TN4	Plasma membrane ascorbate-dependent reductase CYBRD1 (EC 7.2.1.3) (Cytochrome b reductase 1) (Duodenal cytochrome b) (Ferric-chelate reductase 3)
Q969L2	Protein MAL2
Q9UKJ1	Paired immunoglobulin-like type 2 receptor alpha (Cell surface receptor FDF03) (Inhibitory receptor PILR-alpha)
Q9NXU5	ADP-ribosylation factor-like protein 15 (ADP-ribosylation factor-related protein 2) (ARF-related protein 2)
Q99102	Mucin-4 (MUC-4) (Ascites sialoglycoprotein) (ASGP) (Pancreatic adenocarcinoma mucin) (Testis mucin) (Tracheobronchial mucin) [Cleaved into: Mucin-4 alpha chain (Ascites sialoglycoprotein 1) (ASGP-1); Mucin-4 beta chain (Ascites sialoglycoprotein 2) (ASGP-2)]
P33176	Kinesin-1 heavy chain (Conventional kinesin heavy chain) (Ubiquitous kinesin heavy chain) (UKHC)
Q9UGM3	Deleted in malignant brain tumors 1 protein (Glycoprotein 340) (Gp-340) (Hensin) (Salivary agglutinin) (SAG) (Surfactant pulmonary-associated D-binding protein)
B1AKI9	Isthmin-1
O76076	CCN family member 5 (Connective tissue growth factor-like protein) (CTGF-L) (Connective tissue growth factor-related protein 58) (WNT1-inducible-signaling pathway protein 2) (WISP-2)
Q9BY14	Testis-expressed protein 101 (Cell surface receptor NYD-SP8) (Scleroderma-associated autoantigen) (Spermatogenesis-related gene protein)
Q08397	Lysyl oxidase homolog 1 (EC 1.4.3.13) (Lysyl oxidase-like protein 1) (LOL)
Q8WYQ3	Coiled-coil-helix-coiled-coil-helix domain-containing protein 10, mitochondrial (Protein N27C7-4)
A0MZ66	Shootin-1 (Shootin1)
P35613	Basigin (5F7) (Collagenase stimulatory factor) (Extracellular matrix metalloproteinase inducer) (EMMPRIN) (Hepatoma-associated antigen) (HAb18G) (Leukocyte activation antigen M6) (OK blood group antigen) (Tumor cell-derived collagenase stimulatory factor) (TCSF) (CD antigen CD147)
Q9UFP1	Golgi-associated kinase 1A (Protein FAM198A)
Q99835	Protein smoothened (Protein Gx)
P20142	Gastricsin (EC 3.4.23.3) (Pepsinogen C)
O95436	Sodium-dependent phosphate transport protein 2B (Sodium-phosphate transport protein 2B) (Na(+)-dependent phosphate cotransporter 2B) (NaPi3b) (Sodium/phosphate cotransporter 2B) (Na(+)/Pi cotransporter 2B) (NaPi-2b) (Solute carrier family 34 member 2)
Q7Z406	Myosin-14 (Myosin heavy chain 14) (Myosin heavy chain, non-muscle IIc) (Non-muscle myosin heavy chain IIc) (NMHC II-C)
C9J7I0	UBAP1-MVB12-associated (UMA)-domain containing protein 1 (RPA3 antisense RNA 1) (RPA3 opposite strand)
O00339	Matrilin-2
Q96JB6	Lysyl oxidase homolog 4 (EC 1.4.3.13) (Lysyl oxidase-like protein 4) (Lysyl oxidase-related protein C)
Q9NQA5	Transient receptor potential cation channel subfamily V member 5 (TrpV5) (Calcium transport protein 2) (CaT2) (Epithelial calcium channel 1) (ECaC) (ECaC1) (Osm-9-like TRP channel 3) (OTRPC3)
Q9BZG1	Ras-related protein Rab-34 (Ras-related protein Rab-39) (Ras-related protein Rah)
P51159	Ras-related protein Rab-27A (Rab-27) (EC 3.6.5.2) (GTP-binding protein Ram)
Q8ND76	Cyclin-Y (Cyc-Y) (Cyclin box protein 1) (Cyclin fold protein 1) (cyclin-X)
Q16181	Septin-7 (CDC10 protein homolog)
Q07157	Tight junction protein ZO-1 (Tight junction protein 1) (Zona occludens protein 1) (Zonula occludens protein 1)
Q96PZ7	CUB and sushi domain-containing protein 1 (CUB and sushi multiple domains protein 1)
Q68DQ2	Very large A-kinase anchor protein (vlAKAP) (Beta/gamma crystallin domain-containing protein 3)
P24298	Alanine aminotransferase 1 (ALT1) (EC 2.6.1.2) (Glutamate pyruvate transaminase 1) (GPT 1) (Glutamic--alanine transaminase 1) (Glutamic--pyruvic transaminase 1)
Q7Z2W4	Zinc finger CCCH-type antiviral protein 1 (ADP-ribosyltransferase diphtheria toxin-like 13) (ARTD13) (Inactive Poly [ADP-ribose] polymerase 13) (PARP13) (Zinc finger CCCH domain-containing protein 2) (Zinc finger antiviral protein) (ZAP)
